# Ecologically Significant Genetic Loci of *P. allii*: Contributions to Pathogenesis and Competition

**DOI:** 10.1101/2025.04.23.650278

**Authors:** Gi Yoon Shin, Stefanie De Armas, Guillermo A. Galván, María I. Siri, Mariah Rojas, Boris A. Vinatzer, Jo Ann E. Asselin, Paul Stodghill, Mei Zhao, Bhabesh Dutta, James Tambong, Brian H. Kvitko

**Affiliations:** Department of Plant Pathology, University of California Davis, Davis, CA, USA; Laboratorio de Microbiología Molecular, Montevideo, Facultad de Química, Universidad de la República, Uruguay; Departamento de Producción Vegetal (CRS), Facultad de Agronomía, Universidad de la República, Uruguay; School of Plant and Environmental Sciences, Virginia Tech, Blacksburg, VA, USA; Emerging Pests and Pathogens Research Unit, Robert W. Holley Center for Agriculture and Health, Agricultural Research Service, United States Department of Agriculture, Ithaca, NY, USA; Plant Pathology & Plant-Microbe Biology Section, School of Integrated Plant Science, Cornell University, Ithaca, NY, U.S.A; Department of Plant Pathology, College of Plant Protection, China Agricultural University, Bejing, R. T. China; Department of Plant Pathology, University of Georgia, Tifton, GA, USA; Ottawa Research and Development Centre, Agriculture and Agri-Food Canada, Ottawa, ON, Canada; Department of Plant Pathology, University of Georgia, Athens, GA, USA

**Author notes:** **Corresponding author** Brian H. Kvitko.

**Keywords:** *Pantoea allii*, pangenomics, HiVir, Halophos, Type 6 Secretion System, Tailocin, Ice nucleation

## Abstract

*Pantoea allii*, one of four *Pantoea* species known to cause onion center rot, is infrequently isolated from onion compared to its closely related onion-pathogenic sister taxa. To better understand the genomic diversity and genetic determinants of pathogenicity in this species, we analyzed a collection of 38 *P. allii* strains isolated from two primary ecological niches, plants and water, across three continents using comparative genomics and phylogenetic approaches. Core-genome phylogeny, average nucleotide identity (ANI), and gene presence–absence analyses revealed three genetically distinct lineages. All strains harbored conserved biosynthetic gene clusters (BGCs) for quorum sensing, carotenoid production, siderophores, and thiopeptides. In contrast, two phosphonate BGCs, key determinants of onion pathogenicity, exhibited lineage-specific distributions. Onion-associated strains from Lineages 1 and 2 carried the Halophos BGC associated with onion tissue necrosis, and onion isolates encoded the *alt* gene cluster conferring thiosulfinate tolerance. Lineage 3 strains, isolated from both onion and rainwater, either lacked a phosphonate BGC loci or carried the HiVir phosphonate BGC. In addition, Lineage 3 strains lacked the *alt* cluster altogether. The localization of these virulence genes in the genome varied, with Halophos integrated in the chromosome, HiVir encoded on the conserved Large *Pantoea* Plasmid, and *alt* located on a small, variable plasmids (plasmid B). The Type IV and Type VI secretion systems showed variable genomic architectures, with plasmid-borne T4SSs and two chromosomal T6SS loci differing in conservation and gene content. Additionally, conserved Pantailocin phage islands were detected in most genomes. Overall, this study reveals that while core metabolic and competitive traits are conserved across *P. allii*, virulence-associated loci display lineage-specific partitioning, reflecting ecological differentiation and evolutionary plasticity within the species.

**Impact Statement:** This study presents a comprehensive comparative genomic analysis of available *Pantoea allii* genomes, a known onion pathogen. By analyzing 38 strains isolated from plant and water sources across three continents, we uncovered lineage-specific distributions of key virulence genes, alongside conserved genetic traits associated with competition and environmental resilience. These findings clarify the genetic basis of *P. allii* pathogenesis and highlight its potential as a biocontrol agent, offering broader insights into how ecologically significant loci contribute to the dual roles of plant-associated bacteria as both pathogens and beneficial microbes.

**Data Summary:** PENDING
