## Supplementary Tables for "Ecologically Significant Genetic Loci of *P. allii*: Contributions to Pathogenesis and Competition": Table S1. METAdata_iTOL.csv

	HiVir	Halophos	alt	hserlactone	arylpolyenes	carotenoid	aerobactin	desferrioxamine E	thiopeptide
LMG 24248T	0	1	1	1	0	1	1	1	1
LMG 24203	0	1	1	1	0	1	1	1	1
BD 381	0	1	1	1	0	1	1	1	1
BD 382	0	1	1	1	0	1	1	1	1
BD 383	0	1	1	1	0	1	1	1	1
BD 386	0	1	1	1	0	1	1	1	1
BD 387	0	1	1	1	0	1	1	1	1
BD 388	0	1	1	1	0	1	1	1	1
BD 389	0	1	1	1	0	1	1	1	1
MAI 6004	0	1	1	1	0	1	1	1	1
MAI 6006	0	1	1	1	0	1	1	1	1
MAI 6007	0	0	0	1	0	1	1	1	1
MAI 6022	0	1	1	1	0	1	1	1	1
DOAB 1050	0	1	0	1	1	1	1	1	1
DOAB 1051	1	0	0	1	1	1	1	1	1
OXWO6B1	0	1	0	1	0	1	1	1	1
LMG 24202	0	1	1	1	0	1	1	1	1
21GA0466	0	1	1	1	0	1	1	1	1
21GA0550	0	1	1	1	0	1	1	1	1
21GA0582	0	1	1	1	0	1	1	1	1
PNA 200-10	0	0	0	1	1	1	1	1	1
19UT001	1	0	0	1	1	1	1	1	1
20TX0020	1	0	0	1	1	1	1	1	1
Eh250	1	0	0	1	0	1	1	1	1
O64c	1	0	0	1	1	1	1	1	1
J12b	0	0	0	1	0	1	1	1	1
SJZ147	0	0	0	1	1	1	1	1	1
BAV3048	0	0	0	1	1	1	1	1	1
BAV3051	1	0	0	1	0	1	1	1	1
BAV3052	1	0	0	1	1	1	1	1	1
BAV3055	0	0	0	1	1	1	1	1	1
BAV3060	1	0	0	1	0	1	1	1	1
BAV3063	1	0	0	1	0	1	1	1	1
BAV3069	1	0	0	1	0	1	1	1	1
BAV3070	1	0	0	1	0	1	1	1	1
BAV3073	1	0	0	1	0	1	1	1	1
BAV3074	1	0	0	1	0	1	1	1	1
BAV3077	0	0	0	1	0	1	1	1	1
