## Supplementary Tables for "Ecologically Significant Genetic Loci of *P. allii*: Contributions to Pathogenesis and Competition": Table S2. BUSCO.xlsx

### Sheet: Sheet1
Input_file	Dataset	Complete	Single	Duplicated	Fragmented	Missing	n_markers
21GA0466.fas	enterobacterales_odb10	100	99.8	0.2	0	0	440
BAV3073.fas	enterobacterales_odb10	100	99.8	0.2	0	0	440
BAV3052.fas	enterobacterales_odb10	100	99.8	0.2	0	0	440
PNA200_10.fas	enterobacterales_odb10	100	99.8	0.2	0	0	440
O64c.fas	enterobacterales_odb10	100	99.8	0.2	0	0	440
BAV3069.fas	enterobacterales_odb10	100	99.8	0.2	0	0	440
BD388.fas	enterobacterales_odb10	100	99.8	0.2	0	0	440
J12b.fas	enterobacterales_odb10	100	99.8	0.2	0	0	440
Eh250.fas	enterobacterales_odb10	100	99.8	0.2	0	0	440
20TX0020.fas	enterobacterales_odb10	100	99.8	0.2	0	0	440
BD386.fas	enterobacterales_odb10	100	99.8	0.2	0	0	440
19UT001.fas	enterobacterales_odb10	100	99.8	0.2	0	0	440
BAV3070.fas	enterobacterales_odb10	100	99.8	0.2	0	0	440
BD381.fas	enterobacterales_odb10	100	99.8	0.2	0	0	440
MAI6006.fas	enterobacterales_odb10	100	99.8	0.2	0	0	440
SJZ147.fas	enterobacterales_odb10	100	99.8	0.2	0	0	440
DOAB1035.fas	enterobacterales_odb10	100	99.8	0.2	0	0	440
BAV3077.fas	enterobacterales_odb10	100	99.8	0.2	0	0	440
BD389.fas	enterobacterales_odb10	100	99.8	0.2	0	0	440
DOAB1050.fas	enterobacterales_odb10	100	99.8	0.2	0	0	440
21GA0550.fas	enterobacterales_odb10	100	99.8	0.2	0	0	440
BD387.fas	enterobacterales_odb10	100	99.8	0.2	0	0	440
MAI6007.fas	enterobacterales_odb10	100	99.8	0.2	0	0	440
MAI6022.fas	enterobacterales_odb10	100	99.8	0.2	0	0	440
MAI6004.fas	enterobacterales_odb10	100	99.8	0.2	0	0	440
LMG24248.fas	enterobacterales_odb10	100	99.8	0.2	0	0	440
BAV3051.fas	enterobacterales_odb10	99.7	99.5	0.2	0	0.3	440
DOAB1036.fas	enterobacterales_odb10	100	99.8	0.2	0	0	440
BAV3055.fas	enterobacterales_odb10	100	99.8	0.2	0	0	440
OXWO6B1.fas	enterobacterales_odb10	100	99.8	0.2	0	0	440
BAV3074.fas	enterobacterales_odb10	100	99.8	0.2	0	0	440
BAV3048.fas	enterobacterales_odb10	100	99.8	0.2	0	0	440
21GA0582.fas	enterobacterales_odb10	100	99.8	0.2	0	0	440
BD383.fas	enterobacterales_odb10	100	99.8	0.2	0	0	440
BAV3060.fas	enterobacterales_odb10	100	99.8	0.2	0	0	440
BD382.fas	enterobacterales_odb10	100	99.8	0.2	0	0	440
DOAB1051.fas	enterobacterales_odb10	100	99.8	0.2	0	0	440
BAV3063.fas	enterobacterales_odb10	100	99.8	0.2	0	0	440
