## Supplementary Tables for "Ecologically Significant Genetic Loci of *P. allii*: Contributions to Pathogenesis and Competition": Table S3. dDDH.xlsx

### Sheet: ggdc_results_25-01-21-02-09-294
		Formula 1				Formula 2				Formula 3				G+C difference
Query genome	Reference genome	DDH	Model C.I.	Distance	Prob. DDH >= 70%	DDH	Model C.I.	Distance	Prob. DDH >= 70%	DDH	Model C.I.	Distance	Prob. DDH >= 70%
GCF_002307475.1	19UT001	85.8	[82.1 - 88.8%]	0.1033	95.39	89.8	[87.4 - 91.7%]	0.0124	95.72	89.2	[86.4 - 91.5%]	0.1144	99.31	0.17
GCF_002307475.1	20TX0020	87.7	[84.2 - 90.5%]	0.0931	96.37	89.1	[86.7 - 91.1%]	0.0131	95.48	90.7	[88 - 92.8%]	0.105	99.5	0.13
GCF_002307475.1	21GA0466	94.1	[91.6 - 95.9%]	0.057	98.47	92.1	[90 - 93.8%]	0.0098	96.45	95.8	[94.1 - 97.1%]	0.0662	99.87	0.14
GCF_002307475.1	21GA0550	94.1	[91.6 - 95.9%]	0.057	98.47	92.1	[90 - 93.8%]	0.0098	96.45	95.8	[94.1 - 97.1%]	0.0662	99.87	0.14
GCF_002307475.1	21GA0582	94.1	[91.6 - 95.9%]	0.0569	98.47	92.1	[90 - 93.8%]	0.0098	96.45	95.8	[94.1 - 97.1%]	0.0662	99.87	0.14
GCF_002307475.1	BAV3048	86.5	[82.9 - 89.4%]	0.0996	95.78	90.2	[87.9 - 92.1%]	0.012	95.85	89.9	[87.1 - 92.1%]	0.1103	99.4	0.09
GCF_002307475.1	BAV3051	87.9	[84.4 - 90.7%]	0.092	96.46	90.8	[88.5 - 92.6%]	0.0113	96.05	91.1	[88.5 - 93.1%]	0.1023	99.55	0.03
GCF_002307475.1	BAV3052	86.4	[82.8 - 89.4%]	0.0998	95.75	90.6	[88.4 - 92.5%]	0.0114	96	89.9	[87.1 - 92.1%]	0.1101	99.4	0.04
GCF_002307475.1	BAV3055	85.5	[81.8 - 88.5%]	0.1046	95.25	89.3	[87 - 91.3%]	0.0128	95.57	89	[86.1 - 91.3%]	0.1161	99.27	0.12
GCF_002307475.1	BAV3060	89.7	[86.5 - 92.3%]	0.0823	97.19	90.8	[88.6 - 92.7%]	0.0112	96.07	92.5	[90.1 - 94.3%]	0.0926	99.68	0.03
GCF_002307475.1	BAV3063	89.9	[86.6 - 92.4%]	0.0817	97.23	90.7	[88.5 - 92.6%]	0.0113	96.04	92.5	[90.1 - 94.4%]	0.0921	99.68	0.07
GCF_002307475.1	BAV3069	88.5	[85.1 - 91.2%]	0.0889	96.72	90.8	[88.6 - 92.6%]	0.0112	96.06	91.5	[89 - 93.5%]	0.0991	99.59	0.13
GCF_002307475.1	BAV3070	89.5	[86.2 - 92.1%]	0.0834	97.12	90.8	[88.6 - 92.6%]	0.0113	96.05	92.3	[89.9 - 94.2%]	0.0938	99.66	0.01
GCF_002307475.1	BAV3073	90.1	[86.9 - 92.6%]	0.0801	97.34	90.8	[88.6 - 92.6%]	0.0113	96.06	92.8	[90.4 - 94.6%]	0.0905	99.7	0.07
GCF_002307475.1	BAV3074	89.6	[86.3 - 92.1%]	0.0833	97.13	90.8	[88.5 - 92.6%]	0.0113	96.05	92.3	[89.9 - 94.2%]	0.0936	99.66	0.01
GCF_002307475.1	BAV3077	88.4	[85 - 91.2%]	0.0893	96.68	90.9	[88.7 - 92.8%]	0.0111	96.1	91.5	[88.9 - 93.5%]	0.0994	99.59	0.13
GCF_002307475.1	BD381	95.2	[92.9 - 96.7%]	0.0504	98.7	91.6	[89.5 - 93.4%]	0.0103	96.31	96.5	[94.9 - 97.6%]	0.0602	99.9	0.11
GCF_002307475.1	BD382	95.2	[92.9 - 96.7%]	0.0504	98.7	91.6	[89.5 - 93.4%]	0.0103	96.31	96.5	[94.9 - 97.6%]	0.0602	99.9	0.11
GCF_002307475.1	BD383	95.2	[92.9 - 96.7%]	0.0504	98.7	91.6	[89.5 - 93.4%]	0.0103	96.31	96.5	[94.9 - 97.6%]	0.0602	99.9	0.11
GCF_002307475.1	BD386	100	[100 - 100%]	0.0009	99.61	100	[99.9 - 100%]	0.0001	98.28	100	[100 - 100%]	0.001	99.99	0.05
GCF_002307475.1	BD387	100	[100 - 100%]	0.0008	99.61	100	[99.9 - 100%]	0.0001	98.29	100	[100 - 100%]	0.0009	99.99	0.04
GCF_002307475.1	BD388	100	[100 - 100%]	0.0008	99.61	100	[99.9 - 100%]	0.0001	98.28	100	[100 - 100%]	0.001	99.99	0.04
GCF_002307475.1	BD389	95.2	[92.9 - 96.7%]	0.0504	98.7	91.6	[89.5 - 93.3%]	0.0104	96.31	96.5	[94.9 - 97.6%]	0.0602	99.9	0.11
GCF_002307475.1	DOAB1035	94	[91.5 - 95.9%]	0.0575	98.45	92.1	[90 - 93.7%]	0.0099	96.45	95.8	[94 - 97%]	0.0668	99.87	0.18
GCF_002307475.1	DOAB1036	100	[100 - 100%]	0.0004	99.61	100	[100 - 100%]	0.0001	98.29	100	[100 - 100%]	0.0004	99.99	0.06
GCF_002307475.1	DOAB1050	90.3	[87 - 92.7%]	0.0795	97.37	91.5	[89.3 - 93.2%]	0.0105	96.26	92.9	[90.6 - 94.7%]	0.0892	99.71	0.14
GCF_002307475.1	DOAB1051	86	[82.4 - 89%]	0.102	95.53	90.3	[88 - 92.2%]	0.0118	95.9	89.5	[86.7 - 91.8%]	0.1126	99.35	0.05
GCF_002307475.1	Eh250	87.6	[84 - 90.4%]	0.094	96.3	90.3	[88 - 92.2%]	0.0118	95.9	90.7	[88.1 - 92.8%]	0.1046	99.51	0.06
GCF_002307475.1	J12b	89	[85.7 - 91.7%]	0.0862	96.92	90.7	[88.4 - 92.5%]	0.0114	96.02	91.9	[89.4 - 93.9%]	0.0966	99.63	0.03
GCF_002307475.1	LMG24248_closed	100	[100 - 100%]	0.0001	99.62	100	[100 - 100%]	0.0001	98.29	100	[100 - 100%]	0.0002	99.99	0.07
GCF_002307475.1	MAI6004	93.9	[91.3 - 95.7%]	0.0587	98.41	90.9	[88.7 - 92.8%]	0.0111	96.1	95.5	[93.7 - 96.8%]	0.0691	99.86	0.05
GCF_002307475.1	MAI6006	93.7	[91.1 - 95.6%]	0.0595	98.38	91.8	[89.7 - 93.5%]	0.0102	96.36	95.5	[93.7 - 96.8%]	0.0691	99.86	0.03
GCF_002307475.1	MAI6007	86.3	[82.6 - 89.3%]	0.1006	95.68	89.6	[87.2 - 91.5%]	0.0126	95.65	89.6	[86.8 - 91.9%]	0.1119	99.37	0.02
GCF_002307475.1	MAI6022	89.8	[86.6 - 92.4%]	0.0818	97.22	91.4	[89.3 - 93.2%]	0.0106	96.25	92.6	[90.2 - 94.5%]	0.0916	99.69	0.22
GCF_002307475.1	O64c_closed	85.7	[82 - 88.7%]	0.1037	95.35	90.3	[88.1 - 92.2%]	0.0117	95.91	89.3	[86.4 - 91.6%]	0.1142	99.31	0.07
GCF_002307475.1	OXWO6B1	89.1	[85.8 - 91.7%]	0.0857	96.95	89.7	[87.4 - 91.7%]	0.0124	95.7	91.8	[89.3 - 93.8%]	0.0971	99.62	0.19
GCF_002307475.1	PNA200_10	86.1	[82.4 - 89.1%]	0.1016	95.58	89.4	[87 - 91.4%]	0.0128	95.6	89.5	[86.6 - 91.7%]	0.113	99.34	0.08
GCF_002307475.1	SJZ147	87.9	[84.4 - 90.7%]	0.0923	96.44	89.4	[87.1 - 91.4%]	0.0127	95.6	90.8	[88.2 - 92.9%]	0.1039	99.52	0.07

### Sheet: Sheet1
Reference genome LMG24248T	Query genome	dDDH (%)
GCF_002307475.1	BD386	100
GCF_002307475.1	BD387	100
GCF_002307475.1	BD388	100
GCF_002307475.1	DOAB1036	100
GCF_002307475.1	LMG24248	100
GCF_002307475.1	21GA0466	92.1
GCF_002307475.1	21GA0550	92.1
GCF_002307475.1	21GA0582	92.1
GCF_002307475.1	DOAB1035	92.1
GCF_002307475.1	MAI6006	91.8
GCF_002307475.1	BD381	91.6
GCF_002307475.1	BD382	91.6
GCF_002307475.1	BD383	91.6
GCF_002307475.1	BD389	91.6
GCF_002307475.1	DOAB1050	91.5
GCF_002307475.1	MAI6022	91.4
GCF_002307475.1	BAV3077	90.9
GCF_002307475.1	MAI6004	90.9
GCF_002307475.1	BAV3051	90.8
GCF_002307475.1	BAV3060	90.8
GCF_002307475.1	BAV3069	90.8
GCF_002307475.1	BAV3070	90.8
GCF_002307475.1	BAV3073	90.8
GCF_002307475.1	BAV3074	90.8
GCF_002307475.1	BAV3063	90.7
GCF_002307475.1	J12b	90.7
GCF_002307475.1	BAV3052	90.6
GCF_002307475.1	DOAB1051	90.3
GCF_002307475.1	Eh250	90.3
GCF_002307475.1	O64c	90.3
GCF_002307475.1	BAV3048	90.2
GCF_002307475.1	19UT001	89.8
GCF_002307475.1	OXWO6B1	89.7
GCF_002307475.1	MAI6007	89.6
GCF_002307475.1	PNA200_10	89.4
GCF_002307475.1	SJZ147	89.4
GCF_002307475.1	BAV3055	89.3
GCF_002307475.1	20TX0020	89.1
