## Supplementary Tables for "Ecologically Significant Genetic Loci of *P. allii*: Contributions to Pathogenesis and Competition": Table S4. QUAST.xlsx

### Sheet: Sheet1
Assembly	19UT001	20TX0020	21GA0466	21GA0550	21GA0582	BAV3048	BAV3051	BAV3052	BAV3055	BAV3060	BAV3063	BAV3069	BAV3070	BAV3073	BAV3074	BAV3077	BD381	BD382	BD383	BD386	BD387	BD388	BD389	DOAB1035	DOAB1036	DOAB1050	DOAB1051	Eh250	J12b	LMG24248	MAI6004	MAI6006	MAI6007	MAI6022	O64c	OXWO6B1	PNA200_10	SJZ147
# contigs (>= 0 bp)	51	35	132	122	125	75	177	2	55	168	267	177	163	189	144	4	43	41	39	43	46	47	43	3	169	2	2	3	58	3	182	195	4	4	3	5	26	33
# contigs (>= 1000 bp)	42	26	43	41	45	64	40	2	35	41	39	75	42	43	35	1	41	39	38	35	38	39	41	3	40	2	2	3	40	3	49	54	4	4	3	5	26	33
# contigs (>= 5000 bp)	37	22	36	38	40	45	37	2	30	38	34	45	38	39	32	1	35	34	33	31	34	35	35	3	37	2	2	3	36	3	44	44	4	4	3	4	19	27
# contigs (>= 10000 bp)	32	19	33	36	37	40	36	2	27	37	33	40	36	38	31	1	31	30	29	24	27	28	31	3	34	2	2	3	34	3	38	37	4	4	3	4	17	23
# contigs (>= 25000 bp)	27	19	29	31	34	36	33	2	24	34	31	36	34	34	29	1	28	27	27	23	26	26	28	3	29	2	2	3	32	3	31	33	4	4	3	4	17	22
# contigs (>= 50000 bp)	23	16	24	24	25	28	28	2	18	28	26	28	26	29	23	1	23	22	22	19	20	21	22	3	21	2	2	3	27	3	26	26	4	4	3	4	15	19
Total length (>= 0 bp)	4958793	4963741	4990597	4988983	4989771	4773863	4904894	4890298	4898067	4804897	4812851	4850823	4810525	4788987	4808547	4830954	5065344	5065732	5065594	5014723	5013453	5012806	5067842	5038254	5036503	4791649	4906638	5001370	4837827	5066434	5193633	5149136	5019851	5232595	4929845	5236140	5000872	4917181
Total length (>= 1000 bp)	4952916	4960363	4974086	4973195	4976548	4766522	4878177	4890298	4890880	4779086	4760333	4800810	4787721	4760756	4789293	4829468	5064299	5064687	5065066	5009108	5007813	5007166	5066796	5038254	5009754	4791649	4906638	5001370	4829152	5066434	5162502	5118137	5019851	5232595	4929845	5236140	5000872	4917181
Total length (>= 5000 bp)	4943200	4953287	4962345	4967626	4968230	4726747	4872079	4890298	4884003	4774534	4751531	4744131	4779231	4755089	4781822	4829468	5053224	5057586	5057965	5003072	5001777	5001130	5055786	5038254	5006255	4791649	4906638	5001370	4821960	5066434	5150912	5096647	5019851	5232595	4929845	5231490	4990660	4909790
Total length (>= 10000 bp)	4907882	4936621	4939554	4954147	4949355	4697239	4862464	4890298	4864024	4764919	4741916	4711349	4762081	4745474	4772207	4829468	5025288	5029650	5030029	4957563	4956268	4955621	5027850	5038254	4984748	4791649	4906638	5001370	4806661	5066434	5105594	5047089	5019851	5232595	4929845	5231490	4979216	4882596
Total length (>= 25000 bp)	4815335	4936621	4843445	4845103	4874817	4607688	4803819	4890298	4815399	4709491	4708253	4638748	4728499	4664730	4738359	4829468	4954456	4961598	4983932	4941511	4940216	4917632	4957018	5038254	4900275	4791649	4906638	5001370	4772593	5066434	4958842	4962485	5019851	5232595	4929845	5231490	4979216	4867015
Total length (>= 50000 bp)	4673319	4851373	4661935	4567310	4537945	4288529	4596371	4890298	4624524	4479770	4501072	4347920	4400179	4463825	4485374	4829468	4778893	4786035	4808207	4811528	4721063	4743972	4747194	5038254	4600574	4791649	4906638	5001370	4603561	5066434	4766369	4697242	5019851	5232595	4929845	5231490	4926757	4779504
# contigs	51	28	45	45	46	75	46	2	37	47	46	114	47	48	38	2	43	41	39	43	46	47	43	3	49	2	2	3	47	3	55	61	4	4	3	5	26	33
Largest contig	988098	1161038	737669	441455	441529	384649	492166	4634657	820672	408756	483598	564978	438801	453597	438566	4829468	847108	847108	847108	753066	570046	569470	847336	4649683	704765	4533855	4655122	4569620	608183	4631558	701812	507770	4554505	4777606	4540087	4677766	1004345	572579
Total length	4958793	4961412	4975423	4976462	4977210	4773863	4882241	4890298	4892338	4782923	4765122	4828777	4790827	4764494	4791178	4830126	5065344	5065732	5065594	5014723	5013453	5012806	5067842	5038254	5015682	4791649	4906638	5001370	4833527	5066434	5166675	5122919	5019851	5232595	4929845	5236140	5000872	4917181
GC (%)	52.76	53.07	52.79	52.78	52.79	53.02	52.95	52.97	53.05	52.95	52.86	52.8	52.94	52.85	52.94	52.81	52.82	52.82	52.82	52.98	52.98	52.98	52.83	52.76	52.98	53.08	52.98	52.99	52.96	53	52.87	52.9	52.96	52.72	52.87	52.74	53.02	52.86
N50	229603	356600	227790	257859	257796	152135	200951	4634657	338925	207525	172563	186247	246689	172563	257329	4829468	258183	258494	258183	379298	310522	310522	293110	4649683	274485	4533855	4655122	4569620	186737	4631558	237333	237705	4554505	4777606	4540087	4677766	546702	269457
N75	130130	227664	130117	130117	117264	120662	135970	4634657	180681	113589	119935	95549	109268	113591	153852	4829468	119987	119987	123131	225079	225079	225079	119987	4649683	131143	4533855	4655122	4569620	115489	4631558	130250	120203	4554505	4777606	4540087	4677766	245345	186609
L50	6	4	7	8	8	11	9	1	5	9	8	8	8	9	8	1	5	5	5	5	6	6	5	1	6	1	1	1	8	1	8	8	1	1	1	1	4	7
L75	13	9	14	15	16	19	16	1	10	17	16	18	16	18	14	1	12	11	11	10	11	11	12	1	12	1	1	1	17	1	14	16	1	1	1	1	7	12
# N's per 100 kbp	0	14.11	0	0	0	0	0	0	0.12	0	0	0	0	0	0	1.49	0	0	0	0	0	0	0	0	0	0	0	0	0	0	0	0	0	0	0	8.65	3.94	17.73
