## Supplementary Tables for "Ecologically Significant Genetic Loci of *P. allii*: Contributions to Pathogenesis and Competition": Table S5. LINgroup.xlsx

### Sheet: LINgroup
A	B	C	D	E	F	G	H	I	J	K	L	M	N	O	P	Q	R	S	T	Genus	Species	Strain	Lineage
51	6	1	0	1	0	0	0	0	0	0	0	0	0	0	0	0	0	0	0	Pantoea	allii	21GA0466	1
51	6	1	0	1	0	0	0	0	0	0	0	0	0	0	0	0	0	0	0	Pantoea	allii	21GA0550	1
51	6	1	0	1	0	0	0	0	0	0	0	0	0	0	0	0	0	0	0	Pantoea	allii	21GA0582	1
51	6	1	0	1	0	0	0	0	0	0	0	0	0	0	0	0	0	0	0	Pantoea	allii	BD386	1
51	6	1	0	1	0	0	0	0	0	0	0	0	0	0	0	0	0	0	0	Pantoea	allii	BD387	1
51	6	1	0	1	0	0	0	0	0	0	0	0	0	0	0	0	0	0	0	Pantoea	allii	BD388	1
51	6	1	0	1	0	0	0	0	0	0	0	0	0	0	0	0	0	0	0	Pantoea	allii	DOAB1035	1
51	6	1	0	1	0	0	0	0	0	0	0	0	0	0	0	0	0	0	0	Pantoea	allii	DOAB1036	1
51	6	1	0	1	0	0	0	0	0	0	0	0	0	0	0	0	0	0	0	Pantoea	allii	DOAB1050	1
51	6	1	0	1	0	0	0	0	0	0	0	0	0	0	0	0	0	0	0	Pantoea	allii	LMG24248	1
51	6	1	0	1	0	0	0	0	0	1	0	0	0	0	0	0	0	0	0	Pantoea	allii	BD381	2
51	6	1	0	1	0	0	0	0	0	1	0	0	0	0	0	0	0	0	0	Pantoea	allii	BD382	2
51	6	1	0	1	0	0	0	0	0	1	0	0	0	0	0	0	0	0	0	Pantoea	allii	BD383	2
51	6	1	0	1	0	0	0	0	0	1	0	0	0	0	0	0	0	0	0	Pantoea	allii	BD389	2
51	6	1	0	1	0	0	0	0	0	1	0	0	0	0	0	0	0	0	0	Pantoea	allii	MAI6004	2
51	6	1	0	1	0	0	0	0	0	1	0	0	0	0	0	0	0	0	0	Pantoea	allii	MAI6006	2
51	6	1	0	1	0	0	0	0	0	1	0	0	0	0	0	0	0	0	0	Pantoea	allii	MAI6022	2
51	6	1	0	1	0	0	0	0	0	1	0	0	0	0	0	0	0	0	0	Pantoea	allii	OXWO6B1	2
51	6	1	0	1	0	0	0	0	0	2	0	0	0	0	0	0	0	0	0	Pantoea	allii	19UT001	3
51	6	1	0	1	0	0	0	0	0	2	0	0	0	0	0	0	0	0	0	Pantoea	allii	20TX0020	3
51	6	1	0	1	0	0	0	0	0	2	0	0	0	0	0	0	0	0	0	Pantoea	allii	BAV3048	3
51	6	1	0	1	0	0	0	0	0	2	0	0	0	0	0	0	0	0	0	Pantoea	allii	BAV3051	3
51	6	1	0	1	0	0	0	0	0	2	0	0	0	0	0	0	0	0	0	Pantoea	allii	BAV3052	3
51	6	1	0	1	0	0	0	0	0	2	0	0	0	0	0	0	0	0	0	Pantoea	allii	BAV3055	3
51	6	1	0	1	0	0	0	0	0	2	0	0	0	0	0	0	0	0	0	Pantoea	allii	BAV3060	3
51	6	1	0	1	0	0	0	0	0	2	0	0	0	0	0	0	0	0	0	Pantoea	allii	BAV3063	3
51	6	1	0	1	0	0	0	0	0	2	0	0	0	0	0	0	0	0	0	Pantoea	allii	BAV3069	3
51	6	1	0	1	0	0	0	0	0	2	0	0	0	0	0	0	0	0	0	Pantoea	allii	BAV3070	3
51	6	1	0	1	0	0	0	0	0	2	0	0	0	0	0	0	0	0	0	Pantoea	allii	BAV3073	3
51	6	1	0	1	0	0	0	0	0	2	0	0	0	0	0	0	0	0	0	Pantoea	allii	BAV3074	3
51	6	1	0	1	0	0	0	0	0	2	0	0	0	0	0	0	0	0	0	Pantoea	allii	BAV3077	3
51	6	1	0	1	0	0	0	0	0	2	0	0	0	0	0	0	0	0	0	Pantoea	allii	DOAB1051	3
51	6	1	0	1	0	0	0	0	0	2	0	0	0	0	0	0	0	0	0	Pantoea	allii	Eh250	3
51	6	1	0	1	0	0	0	0	0	2	0	0	0	0	0	0	0	0	0	Pantoea	allii	J12b	3
51	6	1	0	1	0	0	0	0	0	2	0	0	0	0	0	0	0	0	0	Pantoea	allii	MAI6007	3
51	6	1	0	1	0	0	0	0	0	2	0	0	0	0	0	0	0	0	0	Pantoea	allii	O64c	3
51	6	1	0	1	0	0	0	0	0	2	0	0	0	0	0	0	0	0	0	Pantoea	allii	PNA200-10	3
51	6	1	0	1	0	0	0	0	0	2	0	0	0	0	0	0	0	0	0	Pantoea	allii	SJZ147	3
