## Supplementary Tables for "Ecologically Significant Genetic Loci of *P. allii*: Contributions to Pathogenesis and Competition": Table S10. T6SS-II.xlsx

### Sheet: O64c
Strain	Genomic coordinates	Annotation	Refseq protein	CDD Accession	Description	aa sequence
O64c	1,409,981..1,410,709	phage late control D familiy protein	WP_016535709.1	COG3501	Uncharacterized conserved protein VgrG	MDTTPDNWLALFDGQTRYSLEINDSILKPDVLNFHGREALNEPFEWRIEFTTSQKGISRQDAILKYATLGMLSGRVVQGIITGFEYLKDTVDQTHFAVTLSSRLALLTHTRRCAVYQNVSVPELVEQILRSHGFEETDFEFRLERTYPVRELITQWRETDLQFIQRILAEDGIWFRTGVNIITGLDRVTFADSQLHYQFDVHLPYREPSALYDGAVEAVWDARVWHNTVTGSVVILRCRDVHH
	1,410,684..1,411,331	Hypothetical	WP_003855577.1	cl13867, pfam12486	Type VI secretion system, EvfB, or VasL domain found on many Gram-negative proteins with an ImpA_N domain at the N-terminus.	SFAAGMCTMLVISIVAVWSWQYFHRPDPLQAQLAASLAPLPATLTPEQLDMLRQQSLSSQTVITQTQQQLARLDKLPPDWNIALSRQLLEQARALWPEQTKPLIKQWQQQLNAAALPTERLNGWHQGMMTLQKLSDRLNGLDEQKGKYMTISELKSVVFSTMQFFNQSIPAEEQLRALSQHPAVKPLPAAARSQLEMHLKQLTAHYAELKQQTEK
	1,412,274..1,411,819	DUF943 family protein	WP_010671244.1	cl05565, pfam06092	Enterobacterial putative membrane protein (DUF943)	MFNYKRIGAILVLLITAYCTWIAVRPTKLVRVENGTVFVEHLPMTTEGKLNWWFKNKDLLQKKYHIVNNPDNFTVIIMNFGGYEQLPKGTRDGSIDDYTCFDDTNGAHKKCVYNSIAFIVRGSLNGKKFITIDGKTYLQSGNEKAVPYKIE
	1,413,070..1,412,267	DUF3289 familiy protein	WP_010671245.1	cl11840, pfam11692	Protein of unknown function (DUF3289) appears to be restricted to Proteobacteria	MKGIDKKLIIFTTKKRFNDRNADDMQSGDIDVDTLKKLYHLGQVSTFIDWSTFGPSYKHPSIRSLPPVSRERAIALLYDELRSQSYVFSFRGPYQGLIIDLFNHMQRNNGKDYQHPTMNNAYTNLILADRSVDNTLSIIKNTIELFDFNKHQLTKENFSEALSKSHLPKYTRWKDWVNSMGITVHDIYSTEISIESLTFQGNKYTATIKYRAQDHFGLDKEDILKTKFNSIAFFRIWFILQRAIHFAQKPFFTNFEATITLTGENNV

### Sheet: DOAB1050
Strain	Genomic coordinates	Annotation	Refseq protein	CDD Accession	Description	aa sequence
DOAB1050	1,438,385..1,439,233	Hypothetical	WP_014070091.1	cl13867, pfam12486	Type VI secretion system, EvfB, or VasL - a domain found on many Gram-negative proteins with an ImpA_N domain at the N-terminus.	TTATVQSGIVLPATVMHDAEASMRDLAGSSPENTPESAVKWVYVAQAEHQANVDVLAAIPAPVKKRTSFAAGMCTMLVISTVAVWSWQYFHRPDPLQAQLAASLAPLPATLTPEQLDMLRQQSLSSQTVITQTQQQLARLDKLPPDWNIALSRQLLEQARALWPEQTKPLIKQWQQQLNAAALSTERLNGWHQGMMTLQKLSDRLNGLDEQKGKYMTISELKSVVFSTMQFFNQSIPAEEQLRALSQHPAGKPLPAAARSQLEMHLKQLTAHYAELKQQTEK
	1,439,566..1,440,677	IS3 family transposase	WP_076611839.1	NF033516	IS3 family transposase	MRKARFTEHQIIAVLKSVEAGRTVKDVCREAGISEASYYNWKAKFGGMEASDIKKMKDLEDENRRLKQMFADLSLECRALKEVIGKKALKPAIKRELVGYLTAQFTMSIRQACRTLSLSRTVYFYQPDTRRDEPVIQVLTELAERYPRYGFKKLFQLLRRQGNTWNHKRVHRIYCLLKLNFRRKGKQRLPARNPAPLATPEALNQSWSIDFMHDALVCGRRFRTFNVVDDFNREALAIEIDLNIPAQRVVRVLDRIVANRGYPLKLRMDNGPELVSLTLAQWAEEHRVMLEFIKPGKPTQNAFIERFNRTYRTEILDFYLFRTLNEAREITSRWLMEYNSERPHESLNNLTPEEYRLMAVKPETSKSAWN
	1,441,385..1,440,930	DUF943 family protein	WP_010671244.1	cl05565, pfam06092	Enterobacterial putative membrane protein (DUF943)	MFNYKRIGAILVLLITAYCTWIAVRPTKLVRVENGTVFVEHLPMTTEGKLNWWFKNKDLLHKKYHIVNNPDNFTVIIMNFGGYEQLPKGTRDGSIDDYTCFDDTNGAHKKCVYNSIAFIVRGSLNGKKFITIDGKTYLQSGNEKAVPYKIE
	1,442,181..1,441,378	DUF3289 familiy protein	WP_010671245.1	cl11840, pfam11692	Protein of unknown function (DUF3289)	MKGIDKKLIIFTTKKRFNDRNADDMQSGDIDVDTLKKHYHLGQVSTFIDWSTFGPSYKHPSIRSLPPVSRERAIALLYDELRSQSYVFSFRGPYQGLIIDLFNHMQRNNGKDYQHPTMNNAYTNLILADRSVDNTLYIIKNTIELFDFNKHQLTKENFSEALSKSHLPKYTRWKDWVNGMGITVHDIYSTEISIESLTFQGNKYTATIKYRAQDHFGLDKEDILKTKFNSISFFRIWFILQRAIHFAQKPFFTNFEATITLTGENNV

### Sheet: Eh250
Strain	Genomic coordinates	Annotation	Refseq protein	CDD Accession	Description	aa sequence
Eh250	1,470,478..1,471,465	tssI/vgrG	WP_011147441.1	COG3501	Uncharacterized conserved protein VgrG, implicated in type VI secretion and phage assembly	MSNNPPIRFSHNHHLLSVKGCEAAPDVLAFEGDEALSTPFRYRIEFTCTDHAISKEMMLMKPGSLTLQAPADTGVGSKVQQPLRVIQGVVTGFERLSTSKEETRYALTLRPRLALLDRSHQNAIYQDMSVPQIVEKILRGRHNMRGQDFLFSLTKEYPRREQVMQYGEDDLHFITRLLGEVGIWFRFTTDTRLNIDVVEFCDGQQGYEKGLTLPSVPPSGQHSQGVDSVWGMESHHSVVQKQVSTRDYNYRQATEDMNTQVDVTRGDATTYGEAYHYADNYLMPGSAYERNPVPESGAFYARIRHERYLNGQTQTHAITSCPTLSPGQVLKVTGGYEVAEVFAQGVVITAMHSQARRDEDLHVHFEGIPDSTDFCFRPEPGLRPVMAGTVPARVTSTTE…
	1,472,983..1,474,602	Hypothetical	WP_004711805.1	COG1075	Triacylglycerol esterase/lipase EstA, alpha/beta hydrolase fold	MSDIKENNIAPFHFDKTGRPVYTVTSRRKEEGKADVIYKMPDRIIPVIFLPGVMGSNLKNDKHQSIWKADSIASMLSWTTKSASQRKKLLDPSKTSVDSDGAIEPEGEEERQLFRSRRERGWGEVAAMSYGTFLVWLQQALNDHRIMMNNKISQNGKKTLREELLDKVLHAEIGESPLTKEEVALSYKYFFPVHAIGYNWLQSNTDSAGLVNVKIKKIINDYQADGRKCEKVILVTHSMGGLVARFYSELLAGQNGEKYILGIVHGVMPDLGAPMAYKRMKAGEAGTTGWVIGSNGAEMTAVLAQSPGPLQLLPGTGYGKGWLHIDGMAQRLPLKDPYNEIYTKRSVWWALCEERFINPDNKLMDKIQLDKDWDEYDFLINNKVKSFIESLNRRYHKNT…
	1,474,715..1,475,722	Hypothetical	WP_007889826.1	pfam18426, pfam18443	Tle cognate immunity protein 4 C-terminal domain Tli4_C; Tle cognate immunity protein 4 N-terminal domain Tli4_N	MDRLFTEMKTYCAGRYLIDLPASFAVKRYSEKLADNYWVADVSGPDDSYKTYITTQKMSPPAFAQLLKRREKELREAKTINPQNMPFLKKVWSLPEGMAGVIFERNENESVDDALRIIEGYFYSNGVAIKLQRQTINDSAPRYKEDRERRGKGRNDVQKDINRIQELLSRMHGREDDDIPSIPGICISHAFIATDPQEADQENTSIWLVSPQLDNISIALETDNYTREKEPMLDRADEIAANLARARGHIERKGAFKVNGLHAQEILSAGLQSLKDEPRYDFSLFINETTAGYRTPNAFLNLYNENEPATSYSQAEIIAFWDRISRTLRLRPGAF
	1,475,955..1,476,959	Hypothetical	WP_007889826.1	pfam18426, pfam18443	Tle cognate immunity protein 4 C-terminal domain Tli4_C; Tle cognate immunity protein 4 N-terminal domain Tli4_N	MDRLFTEMKTYCAGRYLIDLPASFSVKRYSEKLADNYWVADVSGPDDSYKTYITTQKMSPPAFAQLLKRREKELREAKTINPQNMPFLKKVWSLPEGMAGVIFEQNIDPSANDMGRILEGYFYSNGVAIKLQKQTTNDSAPRYEKMRDGDPVRNDVQKDINRMQELLSRMHGREDDEIPSIPGTCISHAFIATDPQEADQENTSIWLVSPQLDNISIALETDNFTREKEPMLDRADEIAANLARARGHIERKGAFKVNGLHAQEILSAGLQSLKDGPRYDFSLFINETTAGYRTPNAFLNLYNENEPPTSYSQAEITAFWDRISRALRLRPGAF
	1,477,340..1,479,010	Acetyltransferase	WP_004865339.1	COG1075, cl21494	Triacylglycerol esterase/lipase EstA, alpha/beta hydrolase fold	MGKENTMSNDSSSSLTYIHPKWDDQGKVCWPGIQSQKKSANAEPILLHPPIKTIPVIFLPGVMGSNLMSNDEGKENDIWRGDSLGAVYLKWARKDGTERRDLLNPETTKVDNRGDIHQTIYTPISDDGELFKTRRERGWGEVLSFSYGKFLSILQGALIDDWQQALDNHGKSTSGKSGVLSQLVGKSLAERKDTEITRESVLTQEELNHFQRFLFPVHVYGYNWLQDNKTSAEGLVAFIDRTINLYKNHCGHGMPFPAGQEKVIIVTHSMGGLVARYASQVCGTKDKILGMVHGVIPDLGSPAAYRRMKVGAKQEGMAGAVLGNTAKELMPVLARAPAPLQLLPSAKYLSGAPWLTVEEAGEDGSDIKLPQSRDPFGEIYLNRTLWYRLYESDIIDTDE…
	1,479,007..1,480,095	Hypothetical	WP_004865332.1	pfam18426, pfam18443	Tle cognate immunity protein 4 C-terminal domain Tli4_C; Tle cognate immunity protein 4 N-terminal domain Tli4_N	MNAIRHLTALSLVAGSMFYIAQSMASTPVQKDSTVINTLFAQTKPQCIGRYVIDVPGAFNNQLHDMVFIDEFRIESKPLYPPAFKQRVQSREQALRDAINNPENDPKDAPFIKEIITLPEGKGVIFDSNRSGSDDLYRRLEGHVYVNGISFIITTDIRDFSAPKYKERKAEYLKTSTEEQTNTKPAKLAAMLSLISRLSGRKDEDIPPAKGVCIPNGFIRDDGGKHREKITFSYENDDFILGVYTNNKYPGSEDTLFNRSAQINEALKTSNQYTIKKVALSPNGIPAESWLFGGTQTLRSTATGKDEQNTFYDFDFKANERYATPDKPRFSIVLTSEYKKTRYSEAQMIEIWDRLVNSLRYK
	1,480,171..1,481,262	Hypothetical	WP_004865332.1	pfam18426, pfam18443	Tle cognate immunity protein 4 C-terminal domain Tli4_C; Tle cognate immunity protein 4 N-terminal domain Tli4_N	MQCLREFSASALLAVGMLLVATVAASTPVQKDSTVINTLFAQTKPQCIGRYVIDVPGSFNNQLPDMVFIDEFRIESESLYPPAFKQRVQSREQALRDAINKPGNRPENAPFLKETILLPDGRGAIFDHNESGTPDIYRQLEAHVYSGMTAFVITTNIRDFSDKKHSEKKLKYLARGFTEADSNTKPAKLAAMLSLISRLSGRKDEDIPPAKGVCIPNGFIRDDGGKHREKITFSYENDDFILGVYTNNKYPGSEDTLFNRSAQINEALKTSNQYTIKKVALSPNGIPAESWLFGGTQTLRSTATGKDEQNTFYDFDFKANERYATPDKPIFSIVLTSEYKKTRYSEAQMIEIWDRLVNSLRYK
	1,481,326..1,481,604	PAAR-domain containing protein	WP_004865314.1	cd14744	proline-alanine-alanine-arginine (PAAR) domain with uncharacterized C-terminal extension	MIVGYFLRVGDSTTCGGKILTGDSTFQWYGVSAAREGDKVSCGKHSGTYNILGGASDTFNGGQLLAGSLDSFSSCPCNAKFIPTINDSYSKN
			`

### Sheet: DOAB1051
Strain	Genomic coordinates	Annotation	Refseq protein	CDD Accession	Description	aa sequence
DOAB105	11,443,403..1,445,922	tssI/vgrG	WP_001054501.1	COG3501	Uncharacterized conserved protein VgrG, implicated in type VI secretion and phage assembly	MESIFKITEDVINRYKLDIPSCPYPLDVERFDGLEQMSALYHYTVRFTSSHPDITAEMMLSKTATLSMGVGELFNSVVGKIVHGVVTSFQRLNGSRDQVTYEIILEPFISLLDKQFRTHRFFVNKSVPEVVEQILGEHGLKGWEYEFKLKQTYPKREQINQYQESDLEFIERLLAEVGIFYFFTLQPDTQTEVVHFADKQSAWTFGKSLPLSSPSGMNDNAAHSVWGVKVRQNVVERSVTASDYNHREAQNVLTSVPADMTLGDGEGNTYGDVYHYRPRHLERGDKITPAAETGNFWARLEHERFLSRQTTVTGSSTDHTLGPAQVLTITEKAIPPTLPRETENGVVIIRTGYYASRKNALKVAWVAMPYYENRCWRPAAKKRPVVSGTLTARVTSAKD…
	1,445,924..1,447,945	Lipase family protein	WP_000205297.1	cd00519	Lipase (class 3). Lipases are esterases that can hydrolyze long-chain acyl-triglycerides into di- and monoglycerides, glycerol, and free fatty acids at a water/lipid interface.	MTTAVSSLCRKNPHAPCDEQMPYWVDFQLVDEQGEPVANMPWNVESAHPVSGPVEGFTYSGQSDADGLIRVDMPHGLELRLTLDGNQLAREMENRSLRVSRDAENDSVVRPDAEEKGYIWHYAVIGELCRTLPSIELRDGEVWPPFHFPQNKILKGVVIRTNELEKRHVIEICPFRAWELVLHHQKDYSIANGINLGAAATLAYADDSTLDTVSITRFFINQCQDLSRLPLLYKDDSAWNTLVQDVPYSKRYYPPVFMDTSRDTSTKVDEKTPHGTVQAEDDTAATKADGDTQLYYVYNADKVIIAWRGTANLFDVGTDLAFRPVNSELCNIDKTQCTSLLPAGKVHTGFWSGYSRVEKKYTAEIRKLEELSGSLRLFICGHSLGGALALIHSVKLKNI…
	1,447,938..1,448,711	Hypothetical	WP_000282714.1	No identified CD		MYNQSKSVLLSLMFFTVAGCSMSRAVNKTLSPPADTKWVNVEVKNPSQFTKPFPLEVRYISYECKKKRISGFDGSVITEPSYNVIGIPMQQESGDIWKAKVAMIGGGSCKWTLSAVNLGIEYIDATHLGKDLVPGTAVGVSLAFDNDASRNGQYRIVKGDLNLSPKYYPYIKEWRLIRNENELTLLGEKDFLLYHVIGANNVLFQPLLDERKVIRRVEPEKKMDGVYSKIIYPDGSIAPERSLFPNFDKVDKMKVGK
	1,448,931..1,449,290	Hypothetical		No identified CD		MKNVISAMVVFVTLSFFSNTATAARAFNFNKESVSFIESVSNVAIKDKRVFFSTDPVIDRRAKTIAIYFDVYAGNSAKDVYYFVEKALKLYCKSELPNNSNVELFLRKSNISSFNINMC
	1,449,388..1,449,660	Hypothetical		No identified CD		MKKRISGFDGSVITESSYNDIGIPMQQESGDIWKAKVAMIGGGSCKWTLSAVSLGNAYIDATHIGKDLVSGTAVGVTLRGMVNSPFLQAT
	1,449,967..1,450,233	PAAR domain-containing protein	WP_004851517.1	COG4104	Zn-binding Pro-Ala-Ala-Arg (PAAR) domain	MAKGLVLLGDKTSHGGKVISASSNITVDGKKAALVGDMVNCPVEGHGTNTIVEGSPHRTFNGRAVVVDGCKCQCGCTVISSSQNSTVG
	1,450,237..1,451,397	Hypothetical	WP_007750015.1	No identified CD		MGWERTKATTMVLPPEPSFMGWLLAGGVAAVVGILLFILHASGMVKALAVFNIWWLASSPVLGWFFLFCLRGGLWGRTVNEHHFLQKEAEYGQQQWEAWAGRYLAVLGSSILLPSGVTSDAIAKSDAADAPQFLSLTCHFDAKSPTSTSLLEMGLAGVQEAISMLPATVPFNVTIVSDMISSDFETRFRKSWGKIYPGRELTGSISCCEALSFDWLEERLKNPVFDIDLILILQSQGAEQYSDALAAMVLTSDDVAEKYQLSHSARILRPMPLDMTNFRADMGLFLETQTIACQTSNVFCDYGHWNDGFADLMTASQSHLTPWVPQEIDVLEKYNGIPGGGSAWLLATLLADIVSVSNKPVLGLFTSGADRFVSTVTSGSENNDAG

### Sheet: MAI6007
Strain	Genomic coordinates	Annotation	Refseq protein	CDD Accession	Description	aa sequence
MAI6007	1,402,833..1,405,190	tssI/vgrG	WP_001562062.1	COG3501	Uncharacterized conserved protein VgrG, implicated in type VI secretion and phage assembly	MNSDVTSLAQKKIDEAVRLSRYRVNVHDCSHFLDVLRFRASETLSQPWRYDVTVTCAANIASNEVMLKPASFTFQIPLFDGTPATPVRTVYGVVDMFRRVSVSGDEITYTLRLVPRIALMQHTERCAVYLNQSVPEVVEQILRSHGLEGADFEFRLSQTYPARELITQWRETDLAFVQRLLAEVGIFWRFEMDGRIEQDVVIFQDSQMQYQFGVKLPIIPPSRTSDNGQESVWDIRPTDRVVTGCVVTRDYNYRDALTPQDSSVTVRQEGGVTTGEVYHYAEPFLSEGDTETPEGGAWYARLRHERYLNAQQTVTGRASSPVLAPGEVLEPQGSGLPDSLKNGIVITGVHTSGARDKGFQLRFTGIPYSETVCYRPVLLNRPVMAGSLPARVESDEKHD…
	1,405,279..1,407,471	Hypothetical	WP_000114959.1	No identified CD		MSHLEGEASGWYMVGSNGMWHGGIHITSTTTPWCALSGKAVSEQLDFPAPFKGEQSVRCMADGEVVAYRICRDYLNVPWETGHLSVSGSFVLVRHYIQPGEKKENGLHFYTLYMHLAPYSAYGSGENETHWIVNDNLSAYRPEWVMSASTNNKEVSDSYRVATIPKGAHVEWDATDSNLHTIGHNDRRYGLVTFKGLSDKAKTKGTKTRLEEGQQYWILADRDNLVPASGAAARPSWWSHLLLPFAEPMQFDTVVCPTPYSISAGDGVGHLGYFQIPKDGGYDARYQVHIECLSMDDNLETFLRNPERVGERSPLYLKCPSGLPLFSKDLKTKSMVSDGRITRGEAILKLSQVKTEKDAQEQEYWFLPYANGYVPKSNKSAETLSQYDLEKLGFTTTVD…
	1,407,474..1,407,905	Hypothetical		No identified CD		MKYYNRILVSLLIISGCAHSSQLHSITTLVDANKLKESGFTDGQTGKVYADLYGDGSKDVIEYTYSDSTPPGTCYQADCSASLNESPIITFEIKMHDGKSLDASYMCTSLGVGKNKHKGMRDIFCGPKYILKWSGSEYDIGDE
	1,407,979..1,408,917	Hypothetical		cl46694	Glyco_hydro_19 Superfamily, Chitinase class I	MWAIQQVTIITTVDEAPSFDHLDGTTSPKGLVRSIFNHLLDASGADTRLTHRAVPYNYQRLLNRIDSRVSPYSSREYLSAIHNPSYRDVKNKMVVKHPSEWYHKKETSIWQSFLNTLTSDAPEWREYCEDYLDKMVWMQDASKLKLGSSLWHMHPVMFLGVIKGIPEHEITVELIEKLLGHTNPWFTGKRGGKAFATHFKKTYPDFHQFDKQTFVNLLNEQLAEYGISTPYHKAHFLSQCLHESAHLDTTIEFGAGRNYDPGQHKDAVKNDNSVVGDGPRYKGGGLMQLTWKKKNTNIFINILELIVLATQN
	1,409,929..1,410,189	PAAR domain-containing protein	WP_014657744.1	COG4104	Zn-binding Pro-Ala-Ala-Arg (PAAR) domain, involved in Type VI secretion	MLKVIRKGDKTTHGGSVLTASATMKFGGIGVARKGDKVSCPEHGNTIIVEGNPNYLDEGGIPVAFEGHKCGCGCTLISSFSAAKVG
	1,410,192..1,411,394	Hypothetical		No identified CD		MPIYLDEVPENFDRVSRPSTFRWIIILVVILLAGMVLTLWQWTGAPRGISFWFTALGLSFYLWGLLAVFRHIGYRLELKGEAGWNYECDDMEETEISRGRRFSWVLDTWVQTSAGRGTGSLSAAMIFGTPLLKTGKPRAGGEAIRHARIREFDTDPEALTKAIEKAALRINKTLDRLPEKLPCWLMFDCDADLSVEKEAELLQLVIKKSGRALRQIPGQGMNALDYWLDNHWIRPSALVVLTLTLRPSPQENDAEAIASMVLCNRKSHQYPDAVRLHRPQKSSPETLTHNIAHSLRWAELSPEAIKGIWIAGEAVTDRPGLNQSCEDNKLKLSLTDGIKNIDATLGYVGQASPWIAVALATCKVSEQGAQLVAAQPDPRSDDIWLTSITAEEREKDVIRE
	1,419,926..1,422,268	tssI/vgrG	WP_020455199.1	COG3501	Uncharacterized conserved protein VgrG, implicated in type VI secretion and phage assembly	MDTTPDNWLALFDGQTRYSLEINDSILKPDVLNFHGREALNEPFEWRIEFTTSQKGISRQDAMLKYATLGMLSGRVVQGIITGFEYLKDTVDQTHFAVTLSSRLALLTHTRRCAVYQNVSMPELVEQILRSHGFEETDFEFRLERTYPVRELITQWRETDLQFIQRILAEDGIWFRTGVNIITGLDRVTFADSQLHYQFDVHLPYREPSALYDGAVEAVWDARVWHQTVTGSVVTRDYNYQAANTPMDAQASVRNEAATTGEHYHYAVPCLEAGDDTSPEPETESGAFYARIQHEHVLNNATRLHLFSNASHLTPGMVLETGDSAVPELKEGMVITLTTFRAARDSRLHVSVWGMPYSEQFCFRPEPVPRPLIAGTLTARVESDEKNAPYAHLDETGRY…
	1,422,271..1,423,095	DUF4123 domain-containing protein	WP_007776186.1	pfam13503	Domain of unknown function (DUF4123)	MDSTELITALSCSSDENISLLFEAGAQLEEDFLAFKTKHEDRLHSLYIHPQLTEFQNYGPWLLEIDNAERLPDYLTSLPGCAAVIVSTRYSSMLAVQLSRGCTIVQPDGSTALTRFYASHVIGVLAQCAENDWHAFLFNGITQWWLPGETQWQTLAINPPEVDKPTNHIIRLDKATWEEITDKPEVTSVLKEWQKMPTSKAFPPCAQRLMVIKALNKAEGIGLAKSEDRVFYALCYLGGRKDILESEALRKQLFNIVQGKQSLSDVVMKLFSNM
	1,423,113..1,423,634	DUF2569 family protein		cl11348	Protein of unknown function (DUF2569)	MDTEKQQTTSDKEIPLNKESMPEGLSGWLVLIAFHLIVMATVYGISLLALFFRPRIYFDLKHSSEKLFFLISCVASVICIVVIVLALVAFFRKQSIFVIRYRLFIYSIVLISVVDCASLLWFHALGYDSRYGYYEDDLLLKQVLASFVHPLFLICVCIPYLEKSKRVEQTFTR
	1,423,664..1,424,161	DUF3304 domain-containing protein	WP_015741749.1	cl13230	Protein of unknown function (DUF3304)	MTFFNALEKIDKTINKCYTRGGKWIWGSLLAMVLAYGGWLIWSSIWGPPTGPVTLIIHSEIDRPILGFSVNGVAGPNAFAHGGGKATCCGSISGKTAEIIWTLSTTRAQYDAGLRKETRRVEMLMPERKWGENDLHVHFLPGDKVLLGWSDNAWSPYEKRPENIK
	1,424,184..1,424,735	Hypothetical	WP_007728881.1	No identified CD		MGFFKSYDKVNNAVDRGYARWGKWIWGSLLAVVLAYGGWLIWSSIWGPPTGPVTLIIHSEIDRPILGFSVNGVAGANSSAHDKNNPYASGPGGSTCCGSISGKTAEVIWTLSTTRAQYDAGLRKEKRRVVMPMPERKWEENYLHVYFFPGDKVRLWWGTGFVSPNAEAILEHTTDRNDRYGYR
	1,424,722..1,426,509	DUF2235 domain-containing protein	WP_020455194.1	cl01480	Uncharacterized alpha/beta hydrolase domain (DUF2235)	MDIDSIIAAANRAQQAEDANIGNCNRTWQVGFFFDGIHRNIEQDASENRLSNIARLFRAFPIVQQDTSHENYSKFYISGLGTPFKENLTSKLHTIMDGAQSSVMDDLKNHPKEMAKDAALDYLKSGNWWEVLKDSGKKLISPSECKSQAGDVVKNATKKSGIEATPWLRDNPTIAEMLVTGVDTRITSTKATFEEAFKNIKIKSPVPVKLISISLFGYDVGATLARKFIDIMLDDICQKQGDKHTYQGISVEIVFAGLFDCTRHTPASNNNGVDWFISAFGGPIKGISVLMGDKSVDQESALPDTVKNALHLVAAHENRPWRSIYCLGGSNNKHKEELLPGCAEDLGGGLKPNEQKPSAELCRVALHRMYRAAPMAGVPFPDLQTLDQTDTDVAAYFIM…
	1,426,708..1,427,007	Hypothetical		No identified CD		MIRIESIEQLEAYVSFLIERELCVMPIENYGITLLLDSPLKKTQVQLKSKLDNRNWDGCSYRDEERNLLILLSSAGAMTNCIATVLSLHSNYLEQFDSL
	1,427,568..1,427,807	Hypothetical	WP_002439661.1	No identified CD		MRIDDWSVKFVPVFLYGQGVTGCMEVAFQNGGLVRTLGRLFMRSGTVNKWTFTPPGALSPSGQGFDESTFFNLIFELLP
	1,428,391..1,429,635	GIY-YIG nuclease family protein	WP_001543258.1	smart00974	Putative helicase	MARRKKDDNSVGVILAILGAIAWGIYVVVRALINLNEQFIEYVSDPVGIIGLFFGLLIAVALIIRVFIYRGFQKKTAELEQAVSDLAQKEKGFDERVMTEVARSLYQEKKHLAGQWDEFHTARNKASRALQRIVDSAYKFKVKTLLSGTTVNNWQSKYDQLRKERDAYAAISENITFLKLEDNADWEGVKQQFLDKVVLLEKTQEEKEYQAELKRQMREEKQRQEELDRQQREAEEEEQRLAEQQHLLDEALLAAEGAHREELERQRLELEQKIQQVHLQYERAKSMAQLTKQGHVYVISNIGSFGENVFKIGMTRRLEPMERVKELSGAAVPFDFDVHAMISCDDAPALEKTLHDHLESYRINRINLRKEFFRVELSRIIDEVERHHGQVEYIADPVA…
				cl31754	MAEBL
	1,429,682..1,431,067	ImpA family N-terminal domain-containing protein	WP_017892339.1	cl13867	EvfB or VasL C-terminal	MNDIPPRKIKTGGDPRTLADYAALRDELSKLTHPARPDVNWRYVEKRCLSLFEQNGVELQTAAWYTLARTQLAGLVGLNEGLAILDALISHQWGTLWPQPVHARMEILSSLSQRLQQRMRSIPINYSDLSQLYRAEQRLTGIGEVLKRLELKHLSQLDTLRTLMHNCAVRLENSDGTTNTTATVQSGIVLPATVMHDAEASMRDLAGSSPENTPESAVKWVYVAQAEHQANVDVLAAIPAPVKKRTSFAAGMFTMLVISTVAVWSWQYFHRPDPLQAQLAASLAPLPATLTPEQLDMLRQQTLSSQTVITQTQQQLARLDKLPPDWNIALSRQLLEQARALWPEQTKPLIKQWQQQLNAAALPTERLNGWHQGMMTLQKLSDRLNGLDEQKGKYMTISE…
				pfam06812	ImpA(inner membrane protein) N-terminal

### Sheet: BAV3052
Strain	Genomic coordinates	Annotation	Refseq protein	CDD Accession	Description	aa sequence
BAV3052	1,411,477 ..1,413,834	tssI/vgrG	WP_001562062.1	COG3501	Uncharacterized conserved protein VgrG, implicated in type VI secretion and phage assembly	MNSDVTSLAQKKIDEAVRLSRYRVNVHDCSHFLDVLRFRASETLSQPWRYDVTVTCAANIASNEVMLKPASFTFQIPLFDGTPATPVRTVYGVVDMFRRVSVSGDEITYTLRLVPRIALMQHTERCAVYLNQSVPEVVEQILRSHGLEGADFEFRLSQTYPARELITQWRETDLAFVQRLLAEVGIFWRFEMDGRIEQDVVIFQDSQMQYQFGVKLPIIPPSRTSDNGQESVWDIRPTDRVVTGCVVTRDYNYRDALTPQDSSVTVRQEGGVTTGEVYHYAEPFLSEGDTETPEGGAWYARLRHERYLNAQQTVTGRASSPVLAPGEVLEPQGSGLPDSLKNGIVITGVHTSGARDKGFQLRFTGIPYSETVCYRPVLLNRPVMAGSLPARVESDEKHD…
	1,413,923..1,416,115	Hypothetical	WP_000114959.1	No identified CD		MSHLEGEASGWYMVGSNGMWHGGIHITSTTTPWCALSGKAVSEQLDFPAPFKGEQSVRCMADGEVVAYRICRDYLNVPWETGHLSVSGSFVLVRHYIQPGEKKENGLHFYTLYMHLAPYSAYGSGENETHWIVNDNLSAYRPEWVMSASTNNKEVSDSYRVATIPKGAHVEWDATDSNLHTIGHNDRRYGLVTFKGLSDKAKTKGTKTRLEEGQQYWILADRDNLVPASGAAARPSWWSHLLLPFAEPMQFDTVVCPTPYSISAGDGVGHLGYFQIPKDGGYDARYQVHIECLSMDDNLETFLRNPERVGERSPLYLKCPSGLPLFSKDLKTKSMVSDGRITRGEAILKLSQVKTEKDAQEQEYWFLPYANGYVPKSNKSAETLSQYDLEKLGFTTTVD…
	1,416,118..1,416,549	Hypothetical		No identified CD		MKYYNRILVSLLIISGCAHSSQLHSITTLVDANKLKESGFTDGQTGKVYADLYGDGSKDVIEYTYSDSTPPGTCYQADCSASLNESPIITFEIKMHDGKSLDASYMCTSLGVGKNKHKGMRDIFCGPKYILKWSGSEYDIGDE
	1,416,623..1,417,561	Hypothetical		cl46694	Glyco_hydro_19 Superfamily, Chitinase class I	MWAIQQVTIITTVDEAPSFDHLDGTTSPKGLVRSIFNHLLDASGADTRLTHRAVPYNYQRLLNRIDSRVSPYSSREYLSAIHNPSYRDVKNKMVVKHPSEWYHKKETSIWQSFLNTLTSDAPEWREYCEDYLDKMVWMQDASKLKLGSSLWHMHPVMFLGVIKGIPEHEITVELIEKLLGHTNPWFTGKRGGKAFATHFKKTYPDFHQFDKQTFVNLLNEQLAEYGISTPYHKAHFLSQCLHESAHLDTTIEFGAGRNYDPGQHKDAVKNDNSVVGDGPRYKGGGLMQLTWKKKNTNIFINILELIVLATQN
	1,418,573..1,418,833	PAAR domain-containing protein	WP_014657744.1	COG4104	Zn-binding Pro-Ala-Ala-Arg (PAAR) domain, involved in Type VI secretion	MLKVIRKGDKTTHGGSVLTASATMKFGGIGVARKGDKVSCPEHGNTIIVEGNPNYLDEGGIPVAFEGHKCGCGCTLISSFSAAKVG
	1,418,836..1,420,038	Hypothetical		No identified CD		MPIYLDEVPENFDRVSRPSTFRWIIILVVILLAGMVLTLWQWTGAPRGISFWFTALGLSFYLWGLLAVFRHIGYRLELKGEAGWNYECDDMEETEISRGRRFSWVLDTWVQTSAGRGTGSLSAAMIFGTPLLKTGKPRAGGEAIRHARIREFDTDPEALTKAIEKAALRINKTLDRLPEKLPCWLMFDCDADLSVEKEAELLQLVIKKSGRALRQIPGQGMNALDYWLDNHWIRPSALVVLTLTLRPSPQENDAEAIASMVLCNRKSHQYPDAVRLHRPQKSSPETLTHNIAHSLRWAELSPEAIKGIWIAGEAVTDRPGLNQSCEDNKLKLSLTDGIKNIDATLGYVGQASPWIAVALATCKVSEQGAQLVAAQPDPRSDDIWLTSITAEEREKDVIRE
	1,428,570..1,430,912	tssI/vgrG	WP_020455199.1	COG3501	Uncharacterized conserved protein VgrG, implicated in type VI secretion and phage assembly	MDTTPDNWLALFDGQTRYSLEINDSILKPDVLNFHGREALNEPFEWRIEFTTSQKGISRQDAMLKYATLGMLSGRVVQGIITGFEYLKDTVDQTHFAVTLSSRLALLTHTRRCAVYQNVSMPELVEQILRSHGFEETDFEFRLERTYPVRELITQWRETDLQFIQRILAEDGIWFRTGVNIITGLDRVTFADSQLHYQFDVHLPYREPSALYDGAVEAVWDARVWHQTVTGSVVTRDYNYQAANTPMDAQASVRNEAATTGEHYHYAVPCLEAGDDTSPEPETESGAFYARIQHEHVLNNATRLHLFSNASHLTPGMVLETGDSAVPELKEGMVITLTTFRAARDSRLHVSVWGMPYSEQFCFRPEPVPRPLIAGTLTARVESDEKNAPYAHLDETGRY…
	1,430,915..1,431,739	DUF4123 domain-containing protein	WP_007776186.1	pfam13503	Domain of unknown function (DUF4123)	MDSTELITALSCSSDENISLLFEAGAQLEEDFLAFKTKHEDRLHSLYIHPQLTEFQNYGPWLLEIDNAERLPDYLTSLPGCAAVIVSTRYSSMLAVQLSRGCTIVQPDGSTALTRFYASHVIGVLAQCAENDWHAFLFNGITQWWLPGETQWQTLAINPPEVDKPTNHIIRLDKATWEEITDKPEVTSVLKEWQKMPTSKAFPPCAQRLMVIKALNKAEGIGLAKSEDRVFYALCYLGGRKDILESEALRKQLFNIVQGKQSLSDVVMKLFSNM
	1,431,757..1,432,278	DUF2569 family protein		cl11348	Protein of unknown function (DUF2569)	MDTEKQQTTSDKEIPLNKESMPEGLSGWLVLIAFHLIVMATVYGISLLALFFRPRIYFDLKHSSEKLFFLISCVASVICIVVIVLALVAFFRKQSIFVIRYRLFIYSIVLISVVDCASLLWFHALGYDSRYGYYEDDLLLKQVLASFVHPLFLICVCIPYLEKSKRVEQTFTR
	1,432,308..1,432,805	DUF3304 domain-containing protein	WP_015741749.1	cl13230	Protein of unknown function (DUF3304)	MTFFNALEKIDKTINKCYTRGGKWIWGSLLAMVLAYGGWLIWSSIWGPPTGPVTLIIHSEIDRPILGFSVNGVAGPNAFAHGGGKATCCGSISGKTAEIIWTLSTTRAQYDAGLRKETRRVEMLMPERKWGENDLHVHFLPGDKVLLGWSDNAWSPYEKRPENIK
	1,432,828..1,433,379	Hypothetical	WP_007728881.1	No identified CD		MGFFKSYDKVNNAVDRGYARWGKWIWGSLLAVVLAYGGWLIWSSIWGPPTGPVTLIIHSEIDRPILGFSVNGVAGANSSAHDKNNPYASGPGGSTCCGSISGKTAEVIWTLSTTRAQYDAGLRKEKRRVVMPMPERKWEENYLHVYFFPGDKVRLWWGTGFVSPNAEAILEHTTDRNDRYGYR
	1,433,366..1,435,153	DUF2235 domain-containing protein	WP_020455194.1	cl01480	Uncharacterized alpha/beta hydrolase domain (DUF2235)	MDIDSIIAAANRAQQAEDANIGNCNRTWQVGFFFDGIHRNIEQDASENRLSNIARLFRAFPIVQQDTSHENYSKFYISGLGTPFKENLTSKLHTIMDGAQSSVMDDLKNHPKEMAKDAALDYLKSGNWWEVLKDSGKKLISPSECKSQAGDVVKNATKKSGIEATPWLRDNPTIAEMLVTGVDTRITSTKATFEEAFKNIKIKSPVPVKLISISLFGYDVGATLARKFIDIMLDDICQKQGDKHTYQGISVEIVFAGLFDCTRHTPASNNNGVDWFISAFGGPIKGISVLMGDKSVDQESALPDTVKNALHLVAAHENRPWRSIYCLGGSNNKHKEELLPGCAEDVGGGLKPNEQKPSAELCRVALHRMYRAAPMAGVPFPDLQTLDQTDTDVAAYFIM…
	1,435,352..1,435,651	Hypothetical		No identified CD		MIRIESIEQLEAYVSFLIERELCVMPIENYGITLLLDSPLKKTQVQLKSKLDNRNWDGCSYRDEERNLLILLSSAGAMTNCIATVLSLHSNYLEQFDSL
	1,436,212..1,436,451	Hypothetical	WP_002439661.1	No identified CD		MRIDDWSVKFVPVFLYGQGVTGCMEVAFQNGGLVRTLGRLFMRSGTVNKWTFTPPGALSPSGQGFDESTFFNLIFELLP
	1,437,035..1,438,279	GIY-YIG nuclease family protein	WP_001543258.1	smart00974	Putative helicase	MARRKKDDNSVGVILAILGAIAWGIYVVVRALINLNEQFIEYVSDPVGIIGLFFGLLIAVALIIRVFIYRGFQKKTAELEQAVSDLAQKEKGFDERVMTEVARSLYQEKKHLAGQWDEFHTARNKASRALQRIVDSAYKFKVKTLLSGTTVNNWQSKYDQLRKERDAYAAISENITFLKLEDNADWEGVKQQFLDKVVLLEKTQEEKEYQAELKRQMREEKQRQEELDRQQREAEEEEQRLAEQQHLLDEALLAAEGAHREELERQRLELEQKIQQVHLQYERAKSMAQLTKQGHVYVISNIGSFGENVFKIGMTRRLEPMERVKELSGAAVPFDFDVHAMISCDDAPALEKTLHDHLESYRINRINLRKEFFRVELSRIIDEVERHHGQVEYIADPVA…
				cl31754	MAEBL
	1,438,326..1,439,711	ImpA family N-terminal domain-containing protein	WP_017892339.1	cl13867	EvfB or VasL C-terminal	MNDIPPRKIKTGGDPRTLADYAALRDELSKLTHPARPDVNWRYVEKRCLSLFEQNGVELQTAAWYTLARTQLAGLVGLNEGLAILDALISHQWGTLWPQPVHARMEILSSLSQRLQQRMRSIPINYSDLSQLYRAEQRLTGIGEVLKRLELKHLSQLDTLRTLMHNCAVRLENSDGTTNTTATVQSGIVLPATVMHDAEASMRDLAGSSPENTPESAVKWVYVAQAEHQANVDVLAAIPAPVKKRTSFAAGMFTMLVISTVAVWSWQYFHRPDPLQAQLAASLAPLPATLTPEQLDMLRQQTLSSQTVITQTQQQLARLDKLPPDWNIALSRQLLEQARALWPEQTKPLIKQWQQQLNAAALPTERLNGWHQGMMTLQKLSDRLNGLDEQKGKYMTISE…
				pfam06812	ImpA(inner membrane protein) N-terminal

### Sheet: DOAB1035
Strain	Genomic coordinates	Annotation	Refseq protein	CDD Accession	Description	aa sequence
DOAB1035	1,390,953..1,393,448	tssI/vgrG	WP_015461684.1	COG3501	Uncharacterized conserved protein VgrG, implicated in type VI secretion and phage assembly	MENIFKMTEGIFNRYKLDIPSCPYPLDVERFDGLEQMSALYHYTIRFTSSHPDLTAEMMLSKTATLSMGVGKLLDSVVGKIVHGVVTSFQRLNGSRDQVTYEIILEPFISLLDKQFRTHRFFVNKSVPEVVEQILGEHGLKGWEYEFKLKQTYPKREQINQYQESDLAFIERLLAEVGIFYFFTLQPDTQTEVVHFADKQSAWTFGKKLPLNSPSGTNDNANDSVWDIHVWHNVVERSVTASDYNHREAQNILTSVPADMTQGDGDGITYGDVYHYRPRHLERGDKITPATETGNFWARLEHERFLSAQTTVTGSSTDHTLGPAQVLTITETAISPTLPRETENGVVIIRTGYYGSRKNALKVTWVAMPYYENRCWRPAAKKRPVVSGTLTARVTSAKD…
	1,393,465..1,395,732	Hypothetical	WP_009653697.1	No identified CDD		MTKGTQQSSLGNVSKNTIVNGEHGPQVYFHPGSATLLCVDAKDNRLLIQEQLKMTALLENQKKAQIALDELNFEMLTQAGKKPQRAYDSKLQSTYQQLNDANEKLKAELKTLTANVPEGELLDENSRGSAIGIMELIPLQKTAGFKSTYVRSDKIRSHWRKYKLSEVDKESGEASFIKYEDKEVVGVDANGNETKKTVRTGKIDTEELKKQLKEASLNLEFEDELLEDSNVVLTGWAKKMNKGLTWPIENDKPDDESTYHQYVDISAQAQLMRYSQGAGLSAEFNPLEKKASPKMEGHSSFALGEAKASTELFIPDRLGIALLFPAKASADLAGDICNMGAIRYTINAVLSGNAGASLGIELGVEADFSGEMAKGYGIKGSPAKLTPPPPPGQRKINLT…
	1,395,748 ..1,396,641	SUMF1/EgtB/PvdO family nonheme iron enzyme	YP_005227565.1	COG1262	YfmG superfamily, Formylglycine-generating enzyme, required for sulfatase activity, contains SUMF1/FGE domain [Posttranslational modification, protein turnover, chaperones]	MNKKLVTIAMGVCFLNGCDQGSAAADTQAAKILADKSIANMIPVQGGEFLMGDFGPLVKEKLPFSIQQDDKKLHKVVLSDFGISKFKVTNADYKAYLKATGIKSPPVNILLKDYPSMTKDDYSVGVTWQQAKDYCQWLGKESGKDIDLPTEAQWEYAARSRGQYLPFATNNGKFEEGKNIPNEDQLHEYTDGYGFPIYPIGKYPPNPLGLYDMGLSGSEWVNDWYASDYYSHSQVNDPQGPEKGTRKVLRGYVGGDSQYALTMFRQSSQPVPKFGGRDNYEKFGVSPLYVFRCVMNK
	1,396,818..1,397,693	SUMF1/EgtB/PvdO family nonheme iron enzyme	WP_010431608.1	COG1262	YfmG superfamily, Formylglycine-generating enzyme, required for sulfatase activity, contains SUMF1/FGE domain [Posttranslational modification, protein turnover, chaperones]	MKNRNVEKTLLLLVFTIVACDGSSKKTELANKLVDKSIANMLSVNGGDFLMGDFGPLVGDKLPFSIQQDDKVLHKVVLGSFMISKYKVTNADYKIYLEVTGTLSPPVDILAKNSPLLQSDNYSVSVTWQRAKDYCIWLGAQSGKKIDLPTEAQWEYAARSEGKYLPFATDNGKIERGRNHPTYDELQKYTGGLYLPIYPIGKYPPNPLGLYDMGLSGNEWTNDWYASDYYSHSPVKDPQGPAKGEKKVQRGAVGGDDQYALTMFRQSSPPSPKSEDDHDYNDGVFRCVINK
	1,397,991..1,398,689	Hypothetical		No identified CDD		MDFNAATGVICGGVGGASHYLWAADVKSGVKKIQFRPLDVYSNVAPMNNVIISSNDGHCIFTGGNGVYSYSIDTPVSRIIFSGEASNASEKAHRVFSDDKNNVTIALFDKHFSLLSKSMKSNKLTVVHFPKNINYSLKSLGDFASLSDNGDTLYTSAYVEDNDGYGFSSILSINVRGGVVNKVLLPYLDGVKYKVKQFYIVDGGRKIAILLEGGSKPAWYIYTPNSASGNNS
	1,398,738..1,399,157	Hypothetical		No identified CDD		MSFVQYPAGDDYFYSVTTDKGDLIKIDLSGVFNVTSFDVKGEMNRVVTVSHGDASYPFLKPKLASPKKGSAVKVLGDFMICMDLNDSPDEKNCGSARSGVEAVVQEIRTIESQQFVKISPEKDPNLAFWTVIENVQSVN
	1,399,190..1,399,456	PAAR domain-containing protein	YP_005227552.1	COG4104	Zn-binding Pro-Ala-Ala-Arg (PAAR) domain, involved in Type VI secretion	MSKGFVLLGDKTTHGGQVLSASSTMIVNGKKVALIGDKVSCPKEGHGVNTIIEGSPEWSSDGKAIAVDGCRCECGCQLISSAPDCVIG
	1,399,460..1,400,614	Hypothetical	WP_009654744.1	No identified CDD		MSWERQKSTVSGKPEEPSFVLWLILGVVAVVGSVMLFVLHANKLSGPLQALNIWVVTASPIVIWFFFLCLRGWIFNSAFDKHVFEANEADYAQQQWTEWAGRNIAVLHSGVIFPEALTPSRFLQASAEQMQHTTLTQHFHHSTPENCISQLLGCASDALARVPSDLPLSASLLTDSQADPLKLQVEFAKVWQDTVPLRPVPVLNIQTAKTFIWLEERIKLPTLDVDLILVHQTQGKGRYSDILASLLLTSDDVATKYQLTHDARLLRPMSLDMVDIGQSLDTFFSTQTQACATENIIGDQAAWGDAFPDLLEAAAVYTGHWKPEQLHWLEKYAGLSGPFSPWIMAAVASDIVNIQKADCLMLSTDAEQKFINTVQTGNRNDDNG
	1,400,601..1,401,556	type VI secretion protein VasK	WP_010431595.1	No identified CDD		MTTGDSAWRGGWGKLGFSALLAGGIALGIWQFGEQMGLHTPLLKGLVIAGALILLMLLRHGKTITLAIKQVWHRFQARRKNVLPVDEGRVEQTAPRNVTVDTIRDGMRNLYGRLWGRKTRILLVTGTASEVEQLTPGLTAQLWQEDRSTLLLWGGDLNTPADSAWLTALRKLRRRPVDGLVWVTSAFDQLSAPGLEQPLPVPSESTMDSLSHAISARMETLGWKLPLYVWSLHPRAGKPEGRITQATGCLLPAGCRTEGLAEQLSALTPDLTSQGLQQACGEVKHNFLLTLADQLIREPESVTAPLSVTLNPYRPLPLAGVM
	1,401,604..1,401,795	Hypothetical		No identified CDD		MGLTELGVLDTYSSQYEKNLGLLYDQLPDTIEPDEPFKHIPDEQIEQYTALIYQQHSSDTAMA
	1,401,807..1,402,691	SUMF1/EgtB/PvdO family nonheme iron enzyme	WP_015958628.1	COG1262	YfmG superfamily, Formylglycine-generating enzyme, required for sulfatase activity, contains SUMF1/FGE domain [Posttranslational modification, protein turnover, chaperones]	MKNSSVNLVYVIFILAITGCDEASLEKKSDTTNKLVERSVSNMIPVKGGVFLMGDFGPLVGEKLPFSIHHDDKILHKVVLSDFFISKYKVTNDDYNDYLNLAGINKSPSFNLTKSFPLLQKGNYSVYVTWQKAKDYCQWLGERSGKKIDLPTEAQWEYAARSEGKYVPYATNNGKIERGSNYPTDDELSKYTGGLGLPIYPIGKYPPNPLGLYDMGLSGKEWTNDWYASDYYSHSQLKDPQGPTKGIKKVQRGAVGGDDQYALTIFRQSSPPNTKPEDEDYDYDIGVFRCVINK
	1,402,991..1,403,854	SUMF1/EgtB/PvdO family nonheme iron enzyme	WP_001046388.1	COG1262	YfmG superfamily, Formylglycine-generating enzyme, required for sulfatase activity, contains SUMF1/FGE domain [Posttranslational modification, protein turnover, chaperones]	MNKYKSIALISLAGIVLIGCDNAKSDSKKQLADDVVNSMIFVKGGRFQMGDFGPLVGENLAFSPDQDNKPLHWVQLMDFKISKNKVTWKEFNSWSLAVNERYNKYYNKIKNRKVDGEYDKQMLRNIGDNYPESVNWNDAVAFCKWVGAVSGRNISLPTEAQWEYAARSRGQFRIYANSDSYYDNSLSDDKLNITHNIAPVGSFPPNPLGLYDMMGNGNEWVTDWYDEDYYKHSPENEPQGPAQGEYKVIRGYLGSMFGVQDITRGKSKPDYEGPGDGFRCVENSPSK
	1,404,015..1,404,839	Hypothetical		No identified CDD		MTYPLKPEMGGGMGNPGVLRFDFELALAGSGGASLGGELGVSVKSNWAKGVPGSSNDNVPPGQRKIDISKAVEEPEVTGELTVFADAQASANLSGSIKWCNPDKSKEYSTLAKVAVGTTAQAGAGWSGTFWDEVSSPASHTQTQCEGLVTYSARKRTVLLSLRWIQSKRDYENVMQHLSKEFAVVGPWQSNQQKVADFLALGEEVQTYGVRNIVPNASTVKIYPSHYAENLISIYNSLPDSIEVQGNELKALEEVSPFLMESCTRVFVNDMEMK
	1,404,839..1,405,681	SUMF1/EgtB/PvdO family nonheme iron enzyme	WP_000580995.1	COG1262	YfmG superfamily, Formylglycine-generating enzyme, required for sulfatase activity, contains SUMF1/FGE domain [Posttranslational modification, protein turnover, chaperones]	MKANNISFFIALVIFLVAGCNDNDRKEEQNKLSSQIVDTMITVDGGRYQMGDFGPLVGEKLPFSPDSDNKPLHWVELTTFRIAKNRVTWEEFNKWLQLVNRDKNDYYKWATKDDMSERFKKPTGDKYPAIANWKDAFDFCHWVGNVTGKKIALPTEAQWEYAARSRGKFRQFANSDNVYDLSVPDSKLNFTHDYSPVGSFPPNPLGLYDMMGNGHDWVNDWYAEDYYQHSPEKDPQGPANGTEKVVRGYLGSMFGLYDITRGSNKPETEAPGYGFRCVEN
	1,405,714..1,406,016	SUMF1/EgtB/PvdO family nonheme iron enzyme		COG1262	YfmG superfamily, Formylglycine-generating enzyme, required for sulfatase activity, contains SUMF1/FGE domain [Posttranslational modification, protein turnover, chaperones]	MSKCKQIIITFISGVVLIGCDNAKDNTGSEKQFADEIVNSMIPVKGGRFQMGDFGPLVGEKLPFSPDQNNKLLHWVELSYFKITKYKVTWGNFNKWINLT
	1,406,141..1,406,365	SUMF1/EgtB/PvdO family nonheme iron enzyme		COG1262	YfmG superfamily, Formylglycine-generating enzyme, required for sulfatase activity, contains SUMF1/FGE domain [Posttranslational modification, protein turnover, chaperones]	MGKLSGKSIILPTEAQWEYAARSRGQFFQFANSDNQYNPDDPDDKINFTHDIAPVGSYPPNPLGLYDMMGNGNE
	1,406,366..1,406,557	Hypothetical		cl23855, pfam03781	FGE-sulfatase superfamiliy, Sulfatase-modifying factor enzyme 1	MNDWYAEGYYISSPEKNPQGPDKGDKKVIRGYLGSMFGLYDITRGKSEPDYEGPGDGFRCVEN
	1,406,589..1,406,855	PAAR domain-containing protein	YP_005227552.1	COG4104	PAAR super family, Zn-binding Pro-Ala-Ala-Arg (PAAR) domain, involved in Type VI secretion	MSKGFVLLGDKTTHGGEVISASSTMIVNGKNVALVGDEINCPVDGHGINAIIEGSQEWISDGKQVVVDGCECECGCHVISSAPDCSVG
	1,406,859..1,408,016	Hypothetical	WP_014839082.1	No identified CDD		MSWERQKATITAEPEEPSTMLWLIACLVAIITGVLLFVLHANQFLGALQKFNLWIVAGSPLFLWFVMICLRSWLYNHAMDKHQFESDEAEYAQQQWTDWAGRYLAVLYSRVILPAEFTPARFIQSPADLEQSNALVRRIALPPGENVFSALLGGLDESLIQLCADLPFGVTLLTDASDPEEHLQKAFSAAWIQHFGLTLSVPFLTVLNTRSFLSVEERIKTPTLDVELLLIHQTQGSDVYSDALAALLLTSDDVATKYHFGHHARLLRPMSIEPAEDLSQAFDTFLSTQSQAIKTDVLLGDGTAWGKVFSTLLGSAKNYEGHWKPQQCHWLEEYAGRSGPFSPWIMVAVASDIVALTGNCLMLSDDKKQRFMNTVTTGEQVNGKG
	1,408,003..1,410,966	type VI secretion protein VasK	WP_001040141.1	cl34628	Type VI protein secretion system component VasK	MAKDSLAWRGSWGRLGFTAIIAALLAWAIWSHGDAIGLNSKGLKTLGIVGAMILLLLIRHGRAIGLALKQRWSRFQAERKKELPTSEGRVEQTAPRNVTVDTIREAMRNLYGRRWGHKTRILLITGTAAEVEQLTPGLTAQLWQEDRGTLLLWGGDLNTPADSAWLTALRKLRRRPVDGLVWVTSAFDQLSAPGLEQPLPVPSESTMDSLSHAISARMETLGWKLPLYVWSLHPRAGKPEGRITQATGCLLPAGCRTEGLAEQLSALTPDLTSQGLQQACGEVKHNFLLTLADQLIREPENVTAPLSVMLNPYRPLPLAGVVFSQPSAGAERAVTHHWSMDKRWDVLPESVRTLPAGLRPRKPGIPWRKMMASAAALTMMGWAVWMSIAYVTNRNQIDA…
	1,410,935..1,411,474	type VI secretion domain-containing protein	WP_007750006.1	cl11880	Type VI secretion, EvfE, EvfF, ImpA, BimE, VC_A0119, VasJ; T6SS_VasJ is a family from Gram-negative bacteria that forms a component of the type VI pathogenic secretion system	MSGLQTLAFSDGTPFADEVTLNWIQQSVLDTVGGWGDDTPSAHSTAGEDDILALEPEAVALADSEGPDAALGWLQTRQGITTDRQKWLLRLLMGRIAEQYGKHELAVHLFAELGERARVVTLSDWEPELLFEVQARHLKLLRLKAGRSEADKARLTPVMEQLLDGLIGVDPARAAVLCG

### Sheet: LMG24248
Strain	Genomic coordinates	Annotation	Refseq protein	CDD Accession	Description	aa sequence
LMG24248	1,412,484..1,415,003	tssI/vgrG	WP_004179552.1	COG3501	Uncharacterized conserved protein VgrG, implicated in type VI secretion and phage assembly	MSNNPPIRFSHNHHRLSVKGCGAELDVLAFEGDEALSRPFRYRIEFTCTDHAISKEMMLMKPGSLTLQAPADTGGGSKVQQPLRVIQGVVTGFERLSTSKEETRYALTLRPRLALLDRSHQNAIYQDMSVPQIVEKILRGRHNMRGQDFLFSLSKEYPRREQVMQYGEDDLHFITRLLGEVGIWFRFTTDTRLNIDVVEFCDGQQGYEKGLTLPSVPPSGQHSQGVDSVWGMESHHSVVQKQVSTRDYNYRQATEDMNALVDVTRGDATTYGDAYHWADNYLSPGRTCDRSPAPESGAFYARIRHERYLNGQTQTRAITSCPTLSPGQVLKVTGGYEVAEVFAQGVVITAMHSRARRDEDFRVHFEGIPDSTDFCFRPEPGLRPVMAGTVPARVTSTTE…
	1,414,996..1,416,210	Hypothetical	WP_004190533.1	No identified CDD		MPKYKFYTKIESNVPVSDLFYDLDVYKTDGNNKKHVLLSVAQQPIDPGYYTQPHDTNETDDDLSVIYIIEINLYRKHGGKLISVLSSPAKKMYTLGEIASEKAYSKNKRENVCYFETKAQTKPLNDNGDENIHRVQITCLGRAFIAKEYPVGSTDDPFDRKKIENQIVSRMNRSNYPNQGWTSLCGPAAFFYCLQMDRPDVYKQAAIELWLHGKTKIGTLEISPGDGCRHPKGIFYDDYGREAVSGLDWITLASLRDSENSIMSYDEVDDQVAGITMWGKLTEWFEKAGYEKVFDNISLSHANVNDIISLNNYISSGHKVVSLISAGMLSDFPGDSSSKNHWIVWDSQVRCNGGRIISASTSVLDKVDLTLFSWGKVKNQLKNNASLSVFMKHTFEGLV…
	1,416,325..1,416,609	Hypothetical		No identified CDD		MPYNQEIIIGTNLEDNPEFLTAENTKVDIYPADIGLQVLSNKKRRDGLPVYNFLSISGVPSESGTVKVSISGFTYGSMYTKSGKFNKTYSLKVK
	1,416,730..1,416,906	Hypothetical		No identified CDD		MKKKPPKIENPQKVTESAYNCIDTGGFFIACFKSKVLKIMDEDKFGKSDDDSIILKVT
	1,416,977..1,417,744	Hypothetical	WP_015958252.1	No identified CDD		MMKFKNNLFLFMMFGATAFSSWAGYYNTINTDGVTIHFDKDKAGYVSVHDEKLNTDYSCKIENWNDSLLSGAGGISLTSDHVGVLIASGNKYLDLKELIGCKGQSIRIHSIPYFNNAISSIIDVNFEKELVLALVVIDAHFRSYQAIVSRFNGNRNLLSGKGFWSDYPSRSDENSLFYLSGSIYLGKISFNGEYVAPNDLDCAADSFPGVWDIAQKMKVVFPEDKDDTVIDSKCKKLFSGDKTLDELGGKLIKPN
	1,418,731..1,419,939	Hypothetical	WP_013027972.1	No identified CDD		MSYSLKDLPKCYPRQVPPKISRWLAVLVAMLVISVIPMRIFERYINNSHFWMLAIGAPIVMWIVSFTIRMWAWSLQDSKANGFDRRREQWILCETRRARRALQVLNTTFITAHQEDEQSSVAIEMLNNHSIIISQSDWKGEESRRLSRILTEPEDTPGLVISRLFSELIADLPVHQFPENASIVAILDVSSSLSFPAVRDIWQEAWQESGITCVLEYTDSNGPRVVNHWLDHRIKDDAMLLIVGLQIDPVVSNNTAEAAVALLLGNRLTQEAIEPLALLHRPDSAPTGELREGMNMAAYNVPLKENIVKNLWLAGLTGEQRAEVIACQNAHPAQSVEDEAVISLDTSMGHAGAVAPWLAIAAATEIARLTQSPQMIICGDTTQNVLWSTLITPIASRQE…
	1,419,936..1,423,403	type VI secretion protein VasK	WP_010671398.1	cl34628	Type VI protein secretion system component VasK	MKLPLAPKTTEGRYLAVALIFFLLLAVMTLMVWKHPDIAGIEDGSQQQIYWLIAGGCISGSALIVSVVLLAAVRGVGKQEFNALVDNTNGDDEKKKRENDKAPVHPAVAMCNKIRRHLRSRIGLYWRRKTRLLLITGDEVAIEQLVPGLQQQQWLEGNRTVLIYGGSLTAEPDKEKYTALRRLRRGRPLDGIVRVMPASLNLTPHISDNDLRGLEKISERLRYSAPVWLWQLCSSDWPQATRPEQAVGATFPLRASEDDIVRQLERMLPALRAQGISQVAENNSHDFLLRLGRHLREGGIARWAQQLVPWLAASQQRVPLRGLMFSLPRDTPVDVSGAVKSPDAAMTEKYRPESQRHALTLPVTWQGIVDDCTRVRGRRVAVPWEQATGGTLMAIMGAW…
	1,423,403..1,424,995	tssA	WP_001536305.1	COG3515	Type VI protein secretion system component TssA1/VasJ/EvfE, contains ImpA_N domain	MSTLQNLVAACQADETQLRQQAQARTENWQPWLTPVSDASATGEDPGYDDDFQRIREEVNKLSGIDTGLICTLGEKLLTTIAKDIRIATYYCWARLHQDGETGFAEGLELLAGLLQRYGTQLHPQRERSRKPALEWLAGSRVLDSLSLWPEVMREDAQRTAGALLLISDCLETEPEVSRPGLNALYNALESRLIKAGGVDAVVPQNVGHKAQASYTTEAEAPVLSRITSGQDLLAQARTLTGYLREQPDGWLAAHRLMKSLRHDTLSAIPAPDAEGKTRIEPPRADQRAMLKRLYLQQSWLEILEQADSTFSRGANHLWLDLQWYVHQALMKSGQDVLADIIAADLKGLLRRLTGLETLAFNDGTPFADEVTLNWINQNVLDDMAGWRDEPVSADSGDN…
				pfam16989	Type VI secretion, EvfE, EvfF, ImpA, BimE, VC_A0119, VasJ; T6SS_VasJ is a family from Gram-negative bacteria that forms a component of the type VI pathogenic secretion system
	1,425,027..1,426,103	polymorphic toxin type 44 domain-containing protein	WP_004190510.1	pfam15607	Ntox44 (A predicted RNase toxin found in bacterial polymorphic toxin systems)	MAAEGFYLVQGDKTTCGGKITTGADDHTLFDKPVAREQDSVTCGKHAGLYKIAGGIDNDTIHDRRMAGTLDSYSTCPCKAKFIPSMMNDTYEKNGGGANSAGGTSAAVAKATSSATTPPVTTAVLPPDLQSKPHCQHTDGAIQVADYILNEIKTNVRGQTAETIRYLIDEDTLKQRRAEWDKLPFYARLAPPPQPDFLAAMAVWYQTVKTGSTWDHKQKIRDKFGSVAVARPLPSNTSSKSYYHKYKQYDYFYDVWSNIHYGYVGLSVGFDEELLLLGSTWEQNMTPGAVGDDTLDDVTSMKIGFALYHKHGKVAKSLTIQDVLNALDSTSVKSLPFSKQKHWCWNDKNPEKIEQQVP
				cd14744	proline-alanine-alanine-arginine (PAAR) domain with uncharacterized C-terminal extension
	1,426,100..1,426,585	Hypothetical		No identified CDD		MKKIVISTLAFLIISSAMVCFIPVRPVVIVQNTTKERVYLHTTESISGIEPAPEEVDKIMRARPDIIESGEEVKIKGSFSSIIMDGYKLNIGWSVGGEFEYNANGGGGLAFLLSSKSNVCSAKLIIQPGYNNFEIIDRFHGVCLKKLHFMKDESLGDNNSN
	1,427,119..1,427,307	tssF	YP_005226617.1	cl15462	TssF is homologs to phage tail proteins and is required for proper assembly of the Hcp tube (the T6SS inner tube) in bacteria	MDDLTLRYYDAEMHYLLEAGEEFAQTHPEQVSMLNLDKVGARNPNVERLFKGFTFLMVRLREK
	1,427,446..1,428,723	PAAR domain-containing protein	WP_014598254.1	cd14744	proline-alanine-alanine-arginine (PAAR) domain with uncharacterized C-terminal extension	MAAEGFYLVQGDKTTCGGKITTGADDHTLFDKPVAREQDRVTCGKHAGLFRIAGGIDNDTIHDRRMAGTLDSYSTCPCKAKFIPSMMNDTYEKNSGASAGKLAAGFTAAPTQASPELPGYLTGEQKPTGFVPDYPVLINTHYLPDDKLRTMLEVNRQDCMILTLPECLEIITSWDFVKHTWTSITTSTPGSIVKTYWTNINDVVSASKIVSQLGAMGIKGTVFINHRGTELIKLTGYPGIRKALNAPVFSLKHPKIIEMAIGKYGLAKTVINGTIVGLIYVSAVDTVDFILNDETSLAEFMGTLATDVVKVGLSSAVVWGVGYAANAFLPFVLGPLAVVVFAGVGTAIILNAIDKEYGITDKLVAYIESAQQEFVDRARGIERGVWDLGAMYVDGMLEK…
	1,428,724..1,429,149	Hypothetical	WP_014598255.1	No identified CDD		MFSLKERVVLFFLNMLIAFLIIVFTYVGVISIVKYLSFPHAFEYSTGCVILSFSAIILGPVFISGFPVIFLGRRFEHKIATILSKIIIWGFVLAVFSGVLFRTYYIYEIKSQGYVECHNKNLGAFSALSTKYALNLADCRR
	1,429,257..1,429,685	DUF1240 domain-containing protein		No identified CDD		MFETKVRPVLAILLILGLWSLCVYLGNDTFNEYFSFGDNIVFSWLTVSFIALPVVMIFPFIYFILLLLKGKEYAFKTMDAYVVYLKWGCIALVIIGVMYSVFYPTILVKKGYLRCGGIPSGLMPGAATGYVRDSSLCSVSDK

### Sheet: MAI6022
Strain	Genomic coordinates	Annotation	Refseq protein	CDD Accession	Description	aa sequence
MAI6022	No tssI/vgrG gene found on the T6SS-II loci for the strain MAI6022
